# Combined Pan-, Population-, and Phylo-Genomic Analysis of *Aspergillus fumigatus* Reveals Population Structure and Lineage-Specific Diversity

**DOI:** 10.1101/2021.12.12.472145

**Authors:** Lotus A. Lofgren, Brandon S. Ross, Robert A. Cramer, Jason E. Stajich

## Abstract

*Aspergillus fumigatus* is a deadly agent of human fungal disease, where virulence heterogeneity is thought to be at least partially structured by genetic variation between strains. While population genomic analyses based on reference genome alignments offer valuable insights into how gene variants are distributed across populations, these approaches fail to capture intraspecific variation in genes absent from the reference genome. Pan-genomic analyses based on *de novo* assemblies offer a promising alternative to reference-based genomics, with the potential to address the full genetic repertoire of a species. Here, we use a combination of population genomics, phylogenomics, and pan-genomics to assess population structure and recombination frequency, phylogenetically structured gene presence-absence variation, evidence for metabolic specificity, and the distribution of putative antifungal resistance genes in *A. fumigatus*. We provide evidence for three primary populations of *A. fumigatus*, structured by both gene variation (SNPs and indels) and distinct gene presence-absence variation with unique suites of accessory genes present exclusively in each clade. Accessory genes displayed functional enrichment for nitrogen and carbohydrate metabolism, suggesting that populations may be stratified by environmental niche specialization. Similarly, the distribution of antifungal resistance genes and resistance alleles were often structured by phylogeny. *A. fumigatus* demonstrated exceptionally high levels of recombination and one of the largest fungal pan-genomes reported to date including many genes unrepresented in the Af293 reference genome. These results highlight the inadequacy of relying on a single-reference genome-based approach for evaluating intraspecific variation, and the power of combined genomic approaches to elucidate population structure, genetic diversity, and putative ecological drivers of clinically relevant fungi.
