## Supplemental Table S1 for "Combined Pan-, Population-, and Phylo-Genomic Analysis of *Aspergillus fumigatus* Reveals Population Structure and Lineage-Specific Diversity"

### Sheet: Sheet1
Final_strain name	SRA accession	DOI	sequence depth (bp)	BUSCO score	n scaffolds	Assembly size (bp)	L50	N50	L90	N90
08-12-12-13	ERR769506	doi: 10.1128/mBio.00536-15	120.429	99.3	127	28648769	4	3927789	7	1767416
08-19-02-10	ERR769513	doi: 10.1128/mBio.00536-15	178.756	99.3	124	28472775	4	3971369	7	1758643
08-19-02-30	ERR769510	doi: 10.1128/mBio.00536-15	152.763	99.2	116	29093813	4	3891258	7	1872726
08-19-02-46	ERR769512	doi: 10.1128/mBio.00536-15	168.127	99.3	167	29009835	4	4058648	7	1793871
08-19-02-61	ERR769512	doi: 10.1128/mBio.00536-15	179.217	99.4	109	29300309	4	3883024	7	2019295
08-31-08-91	ERR769508	doi: 10.1128/mBio.00536-15	159.156	99.3	124	28935678	4	3824029	7	2364735
08-36-03-25	ERR769507	doi: 10.1128/mBio.00536-15	157.353	99.3	321	30096220	4	4122406	7	1911378
09-7500806	ERR769502	doi: 10.1128/mBio.00536-15	151.011	99.4	111	29727477	4	3991418	7	2349350
10-01-02-27	ERR769511	doi: 10.1128/mBio.00536-15	159.93	99.3	120	29307140	4	4065070	7	2095458
12-7504462	ERR769504	doi: 10.1128/mBio.00536-15	163.672	97.2	90	29427389	4	3908293	7	1803414
12-7504652	ERR769503	doi: 10.1128/mBio.00536-15	150.662	99.3	138	28595691	4	3837386	7	1831515
12-7505054	ERR769505	doi: 10.1128/mBio.00536-15	174.455	99.4	107	28815003	4	3758995	7	1785681
12-7505220	ERR769501	doi: 10.1128/mBio.00536-15	168.19	99.2	206	29939606	4	3954549	7	2151288
12-7505446	ERR769500	doi: 10.1128/mBio.00536-15	180.22	99.3	114	29023106	4	3986034	7	1740412
1F1SW_F4	SRR4002444	doi : 10.1128/mSphere.00227-16	35.3776	99.3	87	28717829	4	3906753	7	1902286
A_fum_117535A-1.1	SRR14584276	This publication	56.9444	99.1	49	28704631	4	3934235	7	2080032
A_fum_84-NIH	SRR12763081	doi : 10.1128/mBio.02153-21	60.8271	99.3	38	29187603	4	4046228	7	1745815
AF100-1_11	SRR14584275	This publication	58.1179	99.2	176	29571283	4	4071454	7	1774278
AF100-1_14	SRR12763101	doi : 10.1128/mBio.02153-21	87.1022	97.3	346	29870337	4	4067914	7	2023867
AF100-1_18	SRR14584264	This publication	76.5648	99.4	54	29074026	4	4001921	7	2413255
AF100-1_20_OE	SRR14584253	This publication	51.0423	99.2	176	29652722	4	4001406	7	1982827
AF100-1_24	SRR12763099	doi : 10.1128/mBio.02153-21	24.2014	98.9	252	29059372	4	3859798	7	1737716
AF100-1_3	SRR12763098	doi : 10.1128/mBio.02153-21	14.0651	97.3	199	29210496	4	3833455	7	1783552
AF100-1_4	SRR14584242	This publication	91.4861	98.7	121	28841886	4	3804843	7	1763684
AF100-1_8	SRR12763097	doi : 10.1128/mBio.02153-21	49.913	99.1	201	28819755	4	3824396	7	1789037
AF100-10_5	SRR12763128	doi : 10.1128/mBio.02153-21	40.2374	99	255	29096834	4	3901612	7	1748670
AF100-10A	SRR14584231	This publication	38.7105	99	237	29302349	4	3874117	7	1749348
AF100-10B	SRR12763127	doi : 10.1128/mBio.02153-21	21.6256	98.7	242	29074366	4	3961054	7	1746181
AF100-10C	SRR14584220	This publication	55.6035	98.7	207	29294547	4	3966627	7	1732565
AF100-11_3	SRR12763116	doi : 10.1128/mBio.02153-21	35.2938	98.4	235	29483701	4	3983790	7	2103274
AF100-11A	SRR12763105	doi : 10.1128/mBio.02153-21	28.4988	98.3	212	28795055	4	3916063	7	1777925
AF100-11B	SRR12763094	doi : 10.1128/mBio.02153-21	24.0593	98	280	29228939	4	3996101	7	1722344
AF100-11C	SRR14584217	This publication	19.6577	98.5	220	29573325	4	4105379	7	2086507
AF100-12_10	SRR12763083	doi : 10.1128/mBio.02153-21	32.6637	98.4	301	29295325	4	4018833	7	1839327
AF100-12_13	SRR14584216	This publication	39.663	99	227	29175558	4	4008825	7	1734196
AF100-12_17	SRR14584215	This publication	254.401	99.3	54	28788680	4	3853916	7	1751414
AF100-12_18	SRR14584274	This publication	36.4492	98.7	248	29233319	4	3924349	7	1755630
AF100-12_2	SRR12763079	doi : 10.1128/mBio.02153-21	152.483	99.2	108	28812960	4	3719997	7	1757282
AF100-12_21	SRR12763078	doi : 10.1128/mBio.02153-21	136.982	99	101	28772050	4	3961280	7	1753979
AF100-12_23	SRR14584273	This publication	211.864	99.2	129	29332225	4	3908697	7	1752084
AF100-12_24	SRR12763077	doi : 10.1128/mBio.02153-21	59.0102	98.7	124	29339375	4	3875591	7	2123107
AF100-12_25	SRR14584272	This publication	30.2649	98.8	230	29006651	4	3909250	7	1727939
AF100-12_26	SRR14584271	This publication	23.3463	99.1	140	28736212	4	3954673	7	1865215
AF100-12_27	SRR14584270	This publication	279.815	99.1	80	29291376	4	4021739	7	1914909
AF100-12_2W	SRR14584269	This publication	28.637	98.5	212	29205749	4	3922227	7	1760090
AF100-12_3	SRR14584268	This publication	32.6961	98.8	249	28743110	4	3827655	7	1707122
AF100-12_32	SRR14584267	This publication	51.3223	98.9	231	28741630	4	3810168	7	1766014
AF100-12_35	SRR14584266	This publication	31.3822	98.7	180	29659406	4	3951612	7	1823034
AF100-12_37	SRR12763076	doi : 10.1128/mBio.02153-21	54.9688	98.5	162	28851195	4	3752823	7	1742773
AF100-12_38	SRR14584265	This publication	32.2898	98.7	185	29475189	4	3934454	7	1760808
AF100-12_39	SRR14584263	This publication	52.3725	99.3	48	28572506	4	3985072	7	1751465
AF100-12_3G	SRR12763126	doi : 10.1128/mBio.02153-21	41.4087	99	253	29279996	4	3857768	7	1766799
AF100-12_4	SRR14584262	This publication	67.8166	98.8	276	29435879	4	3982238	7	1760739
AF100-12_40	SRR14584261	This publication	31.9518	98.2	144	29109028	4	3879795	7	1867118
AF100-12_42	SRR14584260	This publication	30.4303	97.9	585	30142901	4	3936802	7	2004002
AF100-12_43	SRR14584259	This publication	27.6163	98.6	254	29140817	4	3972512	7	1743773
AF100-12_5	SRR12763125	doi : 10.1128/mBio.02153-21	52.2043	97.1	39	28289961	4	4078772	7	1751140
AF100-12_7	SRR12763124	doi : 10.1128/mBio.02153-21	43.878	98.9	248	29115124	4	3877506	7	1830975
AF100-12_7G	SRR12763123	doi : 10.1128/mBio.02153-21	34.6065	98.6	444	29076997	4	3831780	7	1745812
AF100-12_8	SRR14584258	This publication	50.4874	98.4	144	29506511	4	4035398	7	1794366
AF100-12_9	SRR12763096	doi : 10.1128/mBio.02153-21	44.5772	98.4	316	29055408	4	3871318	7	1737556
AF100-2B	SRR12763095	doi : 10.1128/mBio.02153-21	38.2913	99.3	49	29220350	4	4183152	7	2313691
AF100-3B	SRR12763093	doi : 10.1128/mBio.02153-21	32.9774	99.4	60	28906113	4	4037096	7	1810810
AF100-4B	SRR12763092	doi : 10.1128/mBio.02153-21	46.8028	97.8	53	28320502	4	3926795	7	2042222
AF100-5B	SRR12763091	doi : 10.1128/mBio.02153-21	47.919	99.3	177	29982248	4	3976842	7	2145210
AF100-6B	SRR12763090	doi : 10.1128/mBio.02153-21	40.8354	99.3	62	29542645	4	4015849	7	1961390
AF100-7B	SRR12763089	doi : 10.1128/mBio.02153-21	53.2373	99.3	200	29004163	4	4048682	7	1762445
AF100-8B	SRR12763088	doi : 10.1128/mBio.02153-21	59.808	99.3	69	28370934	4	4106636	7	1782990
AF100-9B	SRR12763087	doi : 10.1128/mBio.02153-21	55.2105	99.3	53	28828558	4	3957294	7	2190920
AF100-1_15	SRR12763086	doi : 10.1128/mBio.02153-21	54.9974	99.1	209	29944232	4	4056350	7	2093470
AF106-6_2	SRR14584219	This publication	17.9382	98.3	215	28928055	4	3931192	7	1800688
AF106-6_3	SRR14584218	This publication	22.5294	98.6	234	29196490	4	3965805	7	1767334
AF106-6_5	SRR14584257	This publication	26.9632	98.5	179	28931361	4	3912798	7	1744299
AF106-6_9	SRR14584256	This publication	23.0726	99	246	28978175	4	3988440	7	1746274
A_fum_AFIS_13708_CDC-14	SRR12763122	doi : 10.1128/mBio.02153-21	29.7867	98.8	244	29335532	4	3999699	7	1789711
A_fum_AFIS_2101_CDC-1	SRR14584255	This publication	38.028	99	276	29099059	4	3838438	7	1715873
A_fum_AFIS_2302_CDC-18	SRR12763121	doi : 10.1128/mBio.02153-21	136.795	99.3	193	29232064	4	4035787	7	1737277
A_fum_AFIS_23107_CDC-12	SRR12763120	doi : 10.1128/mBio.02153-21	113.02	99.2	230	29175689	4	3949736	7	1756070
A_fum_AFIS1435CDC_6	SRR12763119	doi : 10.1128/mBio.02153-21	67.0463	99.1	232	29052747	4	3892951	7	1755982
A_fum_AFUG_031815-1869	SRR12763118	doi : 10.1128/mBio.02153-21	38.2517	98.9	270	29672153	4	4015606	7	2000933
A_fum_AFUG_082015-1200	SRR12763117	doi : 10.1128/mBio.02153-21	80.4768	99.1	195	29174147	4	4022176	7	1806310
A_fum_AFUG_100413-0667	SRR12763115	doi : 10.1128/mBio.02153-21	201.037	99.2	153	29377490	4	3987465	7	2065778
AZTEC_10_245	SRR14584254	This publication	37.2803	98.5	338	29215843	4	3995028	7	1745879
AZTEC_11_1066	SRR14584252	This publication	43.2381	99	203	29173849	4	3900661	7	1751030
AZTEC_12_128	SRR14584251	This publication	44.8289	99.3	69	28718118	4	3974660	7	1908229
AZTEC_13_751	SRR14584250	This publication	60.895	99.3	53	29411427	4	3910544	7	1911221
AZTEC_14_484	SRR14584249	This publication	35.6136	99.3	97	29402732	4	3849684	7	2139492
AZTEC_17_234	SRR14584248	This publication	37.0695	99.3	71	28616602	4	3853466	7	1805102
AZTEC_18_233	SRR14584247	This publication	33.7596	97.2	98	28827921	4	3935837	7	1985718
AZTEC_2_251	SRR14584246	This publication	44.156	99.3	238	29614533	4	3848490	7	2358430
AZTEC_3_226	SRR14584245	This publication	33.5357	96.9	146	29294953	4	3844111	7	2104444
AZTEC_4_250	SRR14584244	This publication	42.8658	99.2	72	29642402	4	4270796	7	2124153
AZTEC_5_223	SRR14584243	This publication	48.4346	97.2	79	28383828	4	3810507	7	2601396
AZTEC_6_232	SRR14584241	This publication	37.9977	99.3	65	28733553	4	3948265	7	1852924
AZTEC_7_225	SRR14584240	This publication	37.284	99.4	44	28711929	4	3922111	7	1748264
AZTEC_8_224	SRR14584239	This publication	35.0854	99.3	56	28741172	4	3856717	7	1763759
AZTEC_9_222	SRR14584238	This publication	36.2905	99.4	56	28892136	4	3905491	7	1842740
B5224	SRR12763112	doi : 10.1128/mBio.02153-21	44.0723	99.4	48	28619534	4	4014351	7	1748115
B5257	SRR14584237	This publication	45.8104	97.8	52	29032167	4	3926171	7	1778315
B5258	SRR12763111	doi : 10.1128/mBio.02153-21	43.486	99.3	141	29279910	4	4114850	7	2217092
B5259	SRR12763110	doi : 10.1128/mBio.02153-21	44.4825	99.3	227	29524610	4	4168858	7	2005592
B5269	SRR12763109	doi : 10.1128/mBio.02153-21	40.0863	99.3	51	28913887	4	3905394	7	1775629
B5288	SRR12763108	doi : 10.1128/mBio.02153-21	37.2718	98.3	193	28881849	4	4207883	7	1801611
B5289	SRR12763107	doi : 10.1128/mBio.02153-21	37.6316	99.3	248	29781081	4	3981778	7	2035506
B5460	SRR12763106	doi : 10.1128/mBio.02153-21	55.56	99.1	133	28836766	4	4073282	7	1784226
B5461	SRR12763104	doi : 10.1128/mBio.02153-21	44.1517	99.2	140	28764463	4	3792469	7	1929767
B5960	SRR12763103	doi : 10.1128/mBio.02153-21	41.1929	99.3	191	29089292	4	3968468	7	1899381
B6892	SRR14584236	This publication	121.17	98.5	364	30222810	4	4144380	7	1815928
B6893	SRR14584235	This publication	39.1882	99.3	128	29620655	4	3986417	7	2090988
B6894	SRR14584234	This publication	82.7872	97.8	115	28954450	4	3836220	7	1828169
B72911	SRR14584233	This publication	95.8756	99.3	60	29038642	4	4135478	7	1723138
B7444	SRR14584232	This publication	145.712	98.2	872	30288778	4	3972039	8	1826526
B7518	SRR14584230	This publication	39.3499	99.2	172	29621091	4	4214419	7	1790626
B7586	SRR14584229	This publication	51.0301	99.3	102	29274484	4	3964601	7	2215373
B7594	SRR14584228	This publication	55.4269	99.3	75	28596656	4	3827064	7	1745847
A_fum_COH_371	SRR14584227	This publication	45.9219	99.2	57	28587720	4	4137824	7	1927912
A_fum_COH_400	SRR14584226	This publication	56.3467	99.3	71	28722282	4	4100341	7	1771084
A_fum_COH_694	SRR14584225	This publication	75.0398	99.4	52	28848525	4	4153895	7	1736909
A_fum_COH_762	SRR14584224	This publication	62.5097	99.4	56	28850584	4	4029985	7	1651438
A_fum_COH_880	SRR14584223	This publication	67.1523	99.3	45	28650859	4	4155515	7	1849091
A_fum_COH_885	SRR14584222	This publication	81.5293	99.3	41	28644341	4	3717502	7	1998478
A_fum_COH_913	SRR14584221	This publication	70.45	99.4	85	29491398	4	3866976	7	2338271
A_fum_Mg18_1	SRR12763085	doi : 10.1128/mBio.02153-21	34.5866	99.3	190	29081035	4	3901292	7	1739057
A_fum_Moose_3_1_2	SRR12763084	doi : 10.1128/mBio.02153-21	48.0981	99.2	193	29273363	4	3883951	7	2148675
A_fum_Oryx_1	SRR12763082	doi : 10.1128/mBio.02153-21	48.1241	99.3	52	28613945	4	3956399	7	1763433
A1159	SRR4142436	NCBI SRA	116.6	99.3	149	28459967	4	3768234	7	1889997
A1163	SRR068950	NCBI SRA	159.999	99.3	176	29715912	4	4051679	7	1969318
Af-M1509-D	SRR6434917	NCBI SRA	168.022	99.1	64	29378609	4	3931690	7	2043306
AF210	SRR068951	doi: 10.1016/s0163-4453(96)93062-5	61.9649	99.2	611	29418641	4	3826336	7	2124878
AF293	SRR7418931	doi: 10.3390/genes9070363	57.4536	98.2	142	29429631	4	3981783	7	2054447
AF300	ERR232419, ERR232420	doi: 10.1371/journal.pone.0056651	88.2342	97.6	96	29153215	4	3876572	7	2119505
AF41	SRR617720	NCBI SRA	65.4786	99.3	147	28796194	4	3663527	7	1913811
Af65	ERS663171	doi: 10.1128/mBio.00536-15	200.385	99.3	121	29675250	4	3892257	7	2093545
AF72	SRR617721	NCBI SRA	76.1023	99.3	151	28900930	4	3877678	7	1943923
AF90	SRR617722	NCBI SRA	61.7515	99.3	86	28914836	4	3731875	7	2154463
Afu_1042-09	ERR769515	doi: 10.1128/mBio.00536-15	145.65	99.3	102	29065084	4	3904954	7	1767444
Afu_124-E11	ERR769518	doi: 10.1128/mBio.00536-15	172.875	99.3	114	28727496	4	3780353	7	1789828
Afu_166-E11	ERR769519	doi: 10.1128/mBio.00536-15	149.525	99.3	122	28901865	4	3926529	7	1886338
Afu_218-E11	ERR769521	doi: 10.1128/mBio.00536-15	161.714	99.3	116	28815184	4	3901366	7	1779407
Afu_257-E11	ERR769520	doi: 10.1128/mBio.00536-15	117.811	99.3	104	28840231	4	3856953	7	1791336
Afu_343-P-11	ERR769516	doi: 10.1128/mBio.00536-15	132.71	99.3	269	29615884	4	4006427	7	1801322
Afu_591-12	ERR769517	doi: 10.1128/mBio.00536-15	130.883	99.3	123	28671973	4	4017114	7	1793525
Afu_942-09	ERS663180	doi: 10.1128/mBio.00536-15	152.121	99.3	91	28839756	4	3953997	7	1834850
AP65	ERR232429	NCBI SRA	117.063	98.9	148	28608548	4	3864554	7	1807844
ATCC_204305	SRR7418943	doi: 10.3390/genes9070363	58.9213	99.1	182	28564485	4	3877404	7	1715820
ATCC_46645	SRR7418935	doi: 10.3390/genes9070363	63.1428	98.9	295	30487064	4	3951993	7	1917906
B5852	SRR343134	NCBI SRA	34.9966	99.3	324	29084849	4	3896720	7	1730567
B5854	SRR343135	NCBI SRA	35.689	99.2	323	29115243	4	3886200	7	1749145
B5856	SRR343136	NCBI SRA	35.417	99.2	314	29008859	4	3898270	7	1745992
B5859	SRR343137	NCBI SRA	33.5859	99.2	657	29495222	4	3836460	7	1762105
B5863	SRR343138	NCBI SRA	36.1847	99.3	338	29016088	4	3886473	7	1735035
B5866	SRR343139	NCBI SRA	37.8387	99.3	314	29068307	4	3899533	7	1729207
B5868	SRR343140	NCBI SRA	32.8774	99.3	309	29036096	4	3891555	7	1729094
B6069	SRR343141	NCBI SRA	39.122	99.3	516	29961082	4	3878599	7	2050669
B6074	SRR343142	NCBI SRA	34.1425	99.4	340	29680606	4	3884080	7	2054767
B6078	SRR343143	NCBI SRA	26.3588	99.3	343	29789330	4	3880515	7	2056692
B6079	SRR343145	NCBI SRA	39.5721	99.3	351	29634449	4	3938901	7	2052568
B6081	SRR343146	NCBI SRA	18.4337	99.2	460	30637738	4	3901073	8	1727690
CEA10	SRR7418934	doi: 10.3390/genes9070363	53.231	99	220	30125222	4	3923368	7	2062680
CF098	ERR232410	NCBI SRA	185.704	97.6	124	29511112	4	3987713	7	2083737
CF337	ERR232405	NCBI SRA	162.276	98	237	29343403	4	3990744	7	1926057
CM2141	SRR7418947	doi: 10.3390/genes9070363	74.3218	99	321	30304356	4	3968258	7	2072495
CM237	SRR7418942	doi: 10.3390/genes9070363	63.7404	99.1	422	30232362	4	3985031	7	2112815
CM2495	SRR7418930	doi: 10.3390/genes9070363	43.9301	99.1	59	27437509	4	3745055	7	1688366
CM2730	SRR7418924	doi: 10.3390/genes9070363	51.2647	99.1	99	28285886	4	3780890	7	2061268
CM2733	SRR7418923	doi: 10.3390/genes9070363	56.2455	99.1	149	28216117	4	3763343	7	1970624
CM3248	SRR7418945	doi: 10.3390/genes9070363	54.0982	98.9	192	28873632	4	3907488	7	1926778
CM3249	SRR7418926	doi: 10.3390/genes9070363	35.6384	98.7	129	28464867	4	3829599	7	1976570
CM3249b	SRR7418929	doi: 10.3390/genes9070363	55.5753	98.9	126	28238918	4	3865659	7	2010986
CM3262	SRR7418922	doi: 10.3390/genes9070363	48.659	99	149	28685516	4	3825925	7	2196136
CM3720	SRR7418927	doi: 10.3390/genes9070363	58.413	99.1	146	28142575	4	3779223	7	2106268
CM4602	SRR7418927	doi: 10.3390/genes9070363	50.6007	99.1	163	28361459	4	3786622	7	1975157
CM4946	SRR7418948	doi: 10.3390/genes9070363	63.3785	98.8	179	28492286	4	3808869	7	2022843
CM5419	SRR7418944	doi: 10.3390/genes9070363	62.037	99.1	316	29568394	4	3941618	7	1811671
CM5757	SRR7418949	doi: 10.3390/genes9070363	71.7524	99	137	29404081	4	3865182	7	2016646
CM6458	SRR7418936	doi: 10.3390/genes9070363	80.412	99.2	218	29250602	4	3884897	7	2021447
CM7510	SRR7418939	doi: 10.3390/genes9070363	51.1473	98.9	172	29526467	4	3907814	7	2087415
CM7555	SRR7418938	doi: 10.3390/genes9070363	101.876	99.2	86	29497815	4	3938223	7	2112263
CM7560	SRR7418925	doi: 10.3390/genes9070363	67.2046	99.2	104	27545366	4	3745909	7	1755305
CM7632	SRR7418941	doi: 10.3390/genes9070363	60.6879	98.9	141	29373332	4	3853720	7	1929267
D17	ERR232430	NCBI SRA	130.273	98.6	81	28576553	4	3941185	7	2014826
F11628	SRR617723	NCBI SRA	33.6211	99.3	565	29515975	4	3855756	7	2056657
F12041	SRR617723	NCBI SRA	49.4884	99.3	162	28909553	4	3951718	7	2083650
F12219	SRR617724	NCBI SRA	72.4539	99.4	95	28848454	4	4008712	7	2059035
F12636	SRR617725	NCBI SRA	63.5589	99.1	106	29640075	4	4020393	7	1854577
F12865	SRR343150	NCBI SRA	29.548	99.3	583	29466701	4	3831239	7	2059949
F13535	SRR617726	NCBI SRA	52.0329	99.3	136	29008517	4	3838642	7	2086825
F13619	SRR617726	NCBI SRA	74.3188	99.2	237	30652542	4	4266259	7	1992091
F13952	SRR617726	NCBI SRA	45.63	99.3	167	29102056	4	3836690	7	2074874
F14403	SRR617729	NCBI SRA	79.508	99.3	85	28982766	4	3671138	7	2107656
F14513G	SRR617730	NCBI SRA	50.6593	99.3	160	29153522	4	3865135	7	2224535
F14532	SRR617731	NCBI SRA	61.8461	99.2	212	29445299	4	3827375	7	2243430
F14946G	SRR617732	NCBI SRA	63.5371	99.3	80	28712927	4	3670751	7	2523178
F15390	SRR617733	NCBI SRA	61.4455	99.1	252	29121395	4	3853675	7	2051942
F15767	SRR343152	NCBI SRA	28.0051	99	318	29620012	4	3947277	7	2073328
F15927	SRR617734	NCBI SRA	64.8889	99.3	69	27739226	3	3910081	7	2017353
F16134	SRR617735	NCBI SRA	71.8449	97.2	158	29217727	4	3867843	7	2277141
F16216	SRR617736	NCBI SRA	45.7448	99.3	181	28620225	4	3929548	7	1776886
F16311	SRR617736	NCBI SRA	65.348	99.2	97	28940951	4	3950220	7	2010436
F17582	SRR617738	NCBI SRA	59.2315	99.3	134	29087701	4	3846961	7	1789832
F17729	SRR617739	NCBI SRA	57.7921	99.3	101	29305089	4	3883806	7	1750554
F17729W	SRR617740	NCBI SRA	48.6247	99.3	125	28729432	4	3818673	7	1733681
F17764	SRR617745	NCBI SRA	55.29	99.3	141	28877000	4	4016194	7	1781711
F18085	SRR617742	NCBI SRA	63.1209	99.2	112	29210783	4	4261598	7	2020004
F18149	SRR617743	NCBI SRA	19.4785	98	195	30022173	4	4231352	7	1902846
F18304	ERR232439	doi: 10.3201/eid1507.090043	160.429	97.9	164	29893300	4	3996606	7	2015712
F18329	ERR232418	doi: 10.3201/eid1507.090043	65.671	98.7	108	28740460	4	3932346	7	1739547
F20063	ERR232436	doi: 10.3201/eid1507.090043	144.784	98.2	259	28846340	4	3875125	7	1734583
F20140	ERR232413	doi: 10.3201/eid1507.090043	94.8232	99.1	84	28597768	4	3909251	7	1715495
F21572	ERR232437	doi: 10.3201/eid1507.090043	69.0546	98.1	123	29124780	4	3862073	7	2010101
F21732	ERR232414	doi: 10.3201/eid1507.090043	68.6707	96.6	75	28981577	4	3860543	7	1983547
F21857	ERR232421	doi: 10.3201/eid1507.090043	69.9541	96.9	98	28787566	4	3918919	7	2121692
F4S1B	ERR232434	NCBI SRA	146.513	98.2	228	28583857	4	3890671	7	1764371
F5211G	SRR617741	NCBI SRA	82.8115	99.1	101	29980017	4	4106672	7	2034118
F7763	SRR617744	NCBI SRA	299.212	99.2	77	29057902	4	4348233	7	1806607
IFM_55369	DRS013318	doi: 10.1093/mmy/myv003	24.4618	98.4	170	29070214	4	4107927	7	1866597
IFM_58026	DRS015319	doi: 10.1093/mmy/myv003	14.547	99.1	174	29081090	4	3876463	7	2134591
IFM_58401	DRS015320	doi: 10.1093/mmy/myv003	14.6741	99.2	246	28868697	4	4011421	7	1712989
IFM_59056	DRS013319	doi: 10.1093/mmy/myv003	30.0943	97.8	196	28544844	4	3860452	7	1763473
IFM_59073	DRS013323	doi: 10.1093/mmy/myv003	26.3932	99.3	179	28967288	4	3995099	7	1895302
IFM_59355-1	DRR022915, DRR022916	NCBI SRA	29.3035	98.6	96	28774864	4	4081571	7	1857810
IFM_59355-2	DRR022917, DRR022918	NCBI SRA	27.319	98.5	88	28967782	4	3814321	7	2087909
IFM_59356-1	DRR022919, DRR022920	NCBI SRA	41.5063	98.6	64	29039899	4	4138030	7	1860977
IFM_59356-2	DRR022921, DRR022922	NCBI SRA	11.915	98.7	350	29271782	4	3920169	7	1898516
IFM_59359	DRS013320	doi: 10.1093/mmy/myv003	27.8683	97.7	690	29909801	4	3886229	8	1883210
IFM_59361	DRS013321	doi: 10.1093/mmy/myv003	23.6991	97.8	487	29932506	4	3974053	7	2258213
IFM_59361-1	DRR022925	NCBI SRA	35.2232	96.8	361	29775463	4	3721403	8	1789787
IFM_59361-2	DRR022926	NCBI SRA	33.3141	97.7	325	29955924	4	4177310	7	2244203
IFM_59777	DRS015323	doi: 10.1093/mmy/myv003	16.2053	98.9	437	29782852	4	3962856	7	2078277
IFM_60237	DRR022927	NCBI SRA	19.7688	98.5	383	30163541	4	3975276	7	2168426
IFM_60514	DRS013322	doi: 10.1093/mmy/myv003	30.0701	99.4	154	28719350	4	3999076	7	1736596
IFM_61118	DRS015324	doi: 10.1093/mmy/myv003	15.9131	99.2	229	29066298	4	3943575	7	2048003
IFM_61407	DRS013324	doi: 10.1093/mmy/myv003	26.7805	97.7	776	29639912	4	3909792	7	2175124
IFM_61578	DRS015325	doi: 10.1093/mmy/myv003	15.5243	98.5	271	29036406	4	3787230	7	2103710
IFM_61610	DRS013325	doi: 10.1093/mmy/myv003	23.0678	99.3	221	28647315	4	3997588	7	1715624
IFM_62516	DRR017559, DRR017560, DRR017561	doi: 10.1093/mmy/myv003	14.6878	99.2	332	29236903	4	3827320	7	1716368
ISSF_21	SRR4002443	doi: 10.1128/mSphere.00227-16	92.4974	99.3	60	28767317	4	4047211	7	1757700
JN10	ERR232424	NCBI SRA	177.484	98.4	275	29559077	4	4019744	7	1993926
LMB-35Aa	SRS1175213	doi: 10.1016/j.jbiotec.2017.04.010	91.0361	99.3	116	27943929	4	4123422	7	1587481
M5960-D	SRR6434918	NCBI SRA	18.3312	99.3	159	29136469	4	3926129	7	1828007
MO54056EXP	SRR5676587	NCBI SRA	279.759	99.2	88	29311814	4	4019648	7	1878873
MO68507EXP	SRR5676586	NCBI SRA	281.783	99.2	195	29519313	4	4012777	7	2111537
MO69250EXP	SRR5676589	NCBI SRA	272.66	99.3	96	29139116	4	3709613	7	2099817
MO76959EXP	SRR5676588	NCBI SRA	281.199	99.4	110	29265015	4	3795506	7	1760532
MO78722EXP	SRR5676591	NCBI SRA	234.978	99.3	64	29390740	4	3916748	7	2037001
MO79587EXP	SRR5676590	NCBI SRA	198.784	99.3	99	28251718	4	3530065	7	2015432
MO91298SB	SRR5676592	NCBI SRA	359.388	96.3	67	28163567	4	4067165	7	2150909
NCPF-7811	SRS183325	NCBI SRA	30.5248	99.1	584	29453801	4	3831552	7	2089879
NCPF-7816	SRS183324	NCBI SRA	41.3364	99.2	692	29650977	4	3890111	7	2116308
NCPF-7820	SRS183326	NCBI SRA	21.8026	98.6	664	31568453	4	3908275	11	65874
NCPF-7822	SRS183327	NCBI SRA	29.8981	99.4	315	28640224	4	3871055	7	1729361
RSF2S8	ERR232441	NCBI SRA	65.1712	98.5	84	29266129	4	3979815	7	2050948
SF1S5	ERR232438	NCBI SRA	106.535	99.1	94	28748365	4	3894763	7	1714850
SF1S6	ERR232415	NCBI SRA	116.555	98	72	29102013	4	3947899	7	2116964
SF2S6	ERR232422	NCBI SRA	98.0397	98.8	66	28946020	4	4104469	7	1736808
SF2S9	ERR232432	NCBI SRA	80.9073	97.5	170	28545857	4	3986730	7	1738488
SF3S1	ERR232431	NCBI SRA	159.16	99	75	28622523	4	3964582	7	1755479
SF3S10	ERR232408	NCBI SRA	194.479	99	77	28612437	4	4099088	7	1694080
TP32	SRS3453358	doi: 10.3390/genes9070363	71.9496	99.1	103	28576581	4	3793760	7	2041703
W72310	SRR11425549, SRR11425550	doi: 10.1101/2020.12.04.412726	39.7014	99	322	29160885	4	3828434	7	1978952
