## Supplemental Table S2 for "Combined Pan-, Population-, and Phylo-Genomic Analysis of *Aspergillus fumigatus* Reveals Population Structure and Lineage-Specific Diversity"

### Sheet: TableS2
gene	type	A_fum_gene_name	gene_product	Tandom_repeat	aa_change	DOI	source
AFUA_7G01960	Itraconazole	Afu7g01960	uncharacterised		unknown aa change	10.1016/j.fgb.2019.05.005	lit review
atrF	Itraconazole	Afu6g04360	ABC transporter - putative		Overexpression	10.1016/s1087-1845(02)00016-6	lit review
cdr1B/abcC	Itraconazole	Afu1g14330	ABC transporter - putative		Overexpression	10.1093/jac/dkt075	lit review
cox10	Itraconazole	Afu4g08340	unknown calcium-dependent protein coding gene		R243Q	10.1128/AAC.02101-16	MARDy
cox10	Itraconazole	Afu4g08340	unknown calcium-dependent protein coding gene		R243Q	10.1128/AAC.02101-16	MARDy
Cyp51a	Itraconazole	Afu4g06890	14‐alpha sterol demethylase	TR34	L98H	10.1128/AAC.01092-06	MARDy
Cyp51a	Voriconazole	Afu4g06890	14‐alpha sterol demethylase	TR46	Y121F/T289A	10.1093/jac/dkt397	MARDy
Cyp51a	Itraconazole, Voriconazole, Posaconazole	Afu4g06890	14‐alpha sterol demethylase	TR46(x3)	Y121F/M172I/T289A/G448S	10.1128/mBio.00791-17	MARDy
Cyp51a	Itraconazole, Voriconazole, Posaconazole	Afu4g06890	14‐alpha sterol demethylase		G54[E/V/R/W]	10.1128/AAC.47.3.1120-1124.2003; 10.1128/JCM.43.1.214-222.2005	MARDy
Cyp51a	Itraconazole	Afu4g06890	14‐alpha sterol demethylase		G54E/I266N	10.1128/AAC.05394-11	MARDy
Cyp51a	Itraconazole, Voriconazole, Posaconazole, Caspofungin	Afu4g06890	14‐alpha sterol demethylase		G138[S/C/R]	10.1128/AAC.00517-11 ; 10.1002/ps.4301; 10.1128/AAC.48.2.568-574.2004	MARDy
Cyp51a	Itraconazole	Afu4g06890	14‐alpha sterol demethylase		F219S	10.1002/ps.4301	MARDy
Cyp51a	Itraconazole, Voriconazole	Afu4g06890	14‐alpha sterol demethylase		H147Y	10.3201/eid1507.090043	MARDy
Cyp51a	Itraconazole, Posaconazole, variable Voriconazole resistance	Afu4g06890	14‐alpha sterol demethylase		M220[V/K/T]	10.1128/AAC.48.7.2747-2750.2004	MARDy
Cyp51a	Voriconazole	Afu4g06890	14‐alpha sterol demethylase		G448S	10.1128/JCM.00329-12	MARDy
Cyp51a	Itraconazole, Voriconazole, Posaconazole	Afu4g06890	14‐alpha sterol demethylase		Y431C	10.3201/eid1507.090043	MARDy
Cyp51a	Itraconazole, Voriconazole, Posaconazole	Afu4g06890	14‐alpha sterol demethylase		G343C	10.3201/eid1507.090043	MARDy
Cyp51a	Itraconazole, Posaconazole	Afu4g06890	14‐alpha sterol demethylase		P216L	10.3201/eid1507.090043	MARDy
Cyp51a	Itraconazole, Posaconazole	Afu4g06890	14‐alpha sterol demethylase		F46Y/M172V/N248T/D255E	10.3201/eid1507.090043	MARDy
Cyp51a	Itraconazole	Afu4g06890	14‐alpha sterol demethylase		M236[K/T/V]	10.1128/AAC.47.3.1120-1124.2003	lit review
Cyp51a	Itraconazole	Afu4g06890	14‐alpha sterol demethylase		G432S	10.1093/jac/dkq450	lit review
Cyp51a	Itraconazole	Afu4g06890	14‐alpha sterol demethylase		N248K/V436A	10.3389/fmicb.2019.03127	lit review
Cyp51a	Itraconazole	Afu4g06890	14‐alpha sterol demethylase		Y433N	10.3389/fmicb.2019.03127	lit review
Cyp51b	Pan Triazole	Afu7g03740	14‐alpha sterol demethylase - putative		G457S	10.3390/jof6040315	lit review
fks1	Micafungin	Afu6g12400	Putative 1,3-beta-glucan synthase catalytic subunit, major subunit of glucan synthase		F641S	10.1128/AAC.01277-17	MARDy
fks1	Micafungin	Afu6g12400	Putative 1,3-beta-glucan synthase catalytic subunit, major subunit of glucan synthase		F641S	10.1128/AAC.01277-17	MARDy
hapE	Itraconazole	Afu2g14720	sequence‐specific CCAAT DNA‐binding transcription factor		P88L	10.1371/journal.pone.0050034	MARDy
hmg1	Pan Triazole	Afu2g03700	hydroxymethylglutaryl‐CoA (HMG‐CoA) reductase		S269F	0.3201/eid2410.180730	lit review
hmg1	Pan Triazole	Afu2g03700	hydroxymethylglutaryl‐CoA (HMG‐CoA) reductase		F262 deletion	10.1128/mBio.00437-19	lit review
hmg1	Pan Triazole	Afu2g03700	hydroxymethylglutaryl‐CoA (HMG‐CoA) reductase		S305P	10.1128/mBio.00437-19	lit review
hmg1	Pan Triazole	Afu2g03700	hydroxymethylglutaryl‐CoA (HMG‐CoA) reductase		I412S	10.1128/mBio.00437-19	lit review
hmg1	Pan Triazole	Afu2g03700	hydroxymethylglutaryl‐CoA (HMG‐CoA) reductase		F390L	10.3390/jof6040315	lit review
mdr1	Itraconazole	Afu5g06070	ABC multidrug transporter		Overexpression	10.1093/jac/dkt075; 10.1128/aac.47.5.1719-1726.2003	lit review
mdr2	Itraconazole	Afu4g10000	ABC multidrug transporter		Overexpression	10.1093/jac/dkt075; 10.1128/aac.47.5.1719-1726.2003	lit review
mdr3	Itraconazole	Afu3g03500	multidrug resistance protein - putative		Overexpression	10.1128/aac.47.5.1719-1726.2003	lit review
mdr4	Itraconazole	Afu1g12690	ABC multidrug transporter		Overexpression	10.1128/aac.47.5.1719-1726.2003	lit review
