## Supplemental Table S3 for "Combined Pan-, Population-, and Phylo-Genomic Analysis of *Aspergillus fumigatus* Reveals Population Structure and Lineage-Specific Diversity"

### Sheet: Sheet1
strain	clade_assignment	prob_clade_1	prob_clade_2	prob_clade_3
08-12-12-13	2	1.61297e-78	1	0
08-19-02-10	2	7.17412e-55	1	0
08-19-02-30	1	1	2.12681e-76	0
08-19-02-46	2	1.02021e-59	1	0
08-19-02-61	2	5.10148e-59	1	0
08-31-08-91	2	5.91272e-68	1	0
08-36-03-25	2	1.73643e-78	1	0
09-7500806	1	1	2.72945e-73	0
10-01-02-27	2	5.63248e-54	1	0
A_fum_117535A-1.1	1	1	4.68181e-75	0
12-7504462	1	1	1.0125e-68	0
12-7504652	2	2.85943e-81	1	0
12-7505054	2	6.28269e-82	1	0
12-7505220	2	7.20711e-30	1	0
12-7505446	2	5.98244e-60	1	0
1F1SW_F4	1	1	3.55813e-78	0
A_fum_84-NIH	1	1	1.93322e-72	0
A1159	2	4.26508e-81	1	0
A1163	1	1	1.4083e-82	0
Af-M1509-D	1	1	5.27381e-80	0
AF100-1_11	1	1	5.08045e-77	0
AF100-1_14	1	1	7.04969e-77	0
AF100-1_15	1	1	7.57702e-73	0
AF100-1_18	1	1	2.42645e-77	0
AF100-1_20_OE	1	1	1.13391e-69	0
AF100-1_24	1	1	1.6267e-74	0
AF100-1_3	1	1	2.17928e-76	0
AF100-1_4	1	1	5.12759e-77	0
AF100-1_8	1	1	4.23676e-77	0
AF100-10_5	1	1	3.42338e-78	0
AF100-10A	1	1	4.3761e-76	0
AF100-10B	1	1	3.03118e-76	0
AF100-10C	1	1	2.80383e-76	0
AF100-11_3	1	1	3.11896e-78	0
AF100-11A	1	1	1.18197e-80	0
AF100-11B	1	1	1.6125e-80	0
AF100-11C	1	1	1.58219e-80	0
AF100-12_10	1	1	1.85987e-75	0
AF100-12_13	1	1	3.38099e-76	0
AF100-12_17	1	1	5.16885e-75	0
AF100-12_18	1	1	1.97438e-75	0
AF100-12_2	1	1	3.14802e-74	0
AF100-12_21	1	1	4.55176e-75	0
AF100-12_23	1	1	2.53514e-78	0
AF100-12_24	1	1	2.26362e-64	0
AF100-12_25	1	1	2.95309e-78	0
AF100-12_26	1	1	8.47177e-64	0
AF100-12_27	1	1	3.48271e-75	0
AF100-12_2W	1	1	1.48224e-75	0
AF100-12_3	1	1	2.90355e-76	0
AF100-12_32	1	1	2.38363e-76	0
AF100-12_35	1	1	8.83728e-76	0
AF100-12_37	1	1	2.08949e-77	0
AF100-12_38	1	1	3.93249e-76	0
AF100-12_39	1	1	2.33549e-76	0
AF100-12_3G	1	1	1.27595e-74	0
AF100-12_4	1	1	3.6635e-76	0
AF100-12_40	1	1	3.74156e-78	0
AF100-12_42	1	1	3.24762e-78	0
AF100-12_43	1	1	3.98583e-78	0
AF100-12_5	1	1	6.14592e-77	0
AF100-12_7	1	1	3.26245e-76	0
AF100-12_7G	1	1	8.13852e-80	0
AF100-12_8	1	1	3.90718e-75	0
AF100-12_9	1	1	3.48246e-78	0
AF100-2B	1	1	6.73737e-73	0
AF100-3B	1	1	3.33444e-76	0
AF100-4B	1	1	3.96693e-76	0
AF100-5B	1	1	3.81268e-76	0
AF100-6B	1	1	3.52958e-76	0
AF100-7B	1	1	1.24799e-76	0
AF100-8B	1	1	3.35419e-78	0
AF100-9B	1	1	3.82741e-78	0
AF106-6_2	1	1	3.84492e-74	0
AF106-6_3	1	1	1.90669e-76	0
AF106-6_5	1	1	2.59886e-61	0
AF106-6_9	1	1	2.7768e-76	0
AF210	2	1.007e-82	1	0
AF293	1	1	2.29621e-67	0
AF300	1	1	8.62331e-75	0
AF41	1	1	3.37098e-82	0
Af65	2	3.76693e-81	1	0
AF72	1	1	3.2767e-82	0
AF90	1	1	1.00637e-67	0
A_fum_AFIS_13708_CDC_14	1	1	4.71625e-75	0
A_fum_AFIS_1435_CDC_6	1	1	4.74783e-71	0
A_fum_AFIS_2101_CDC_1	1	1	2.7901e-76	0
A_fum_AFIS_2302_CDC_18	1	1	2.69594e-70	0
A_fum_AFIS_23107_CDC_12	1	1	1.70323e-73	0
Afu_1042-09	2	5.16301e-78	1	0
Afu_124-E11	2	4.34906e-78	1	0
Afu_166-E11	2	4.98756e-78	1	0
Afu_218-E11	2	4.95082e-78	1	0
Afu_257-E11	2	5.02967e-78	1	0
Afu_343-P-11	2	2.67099e-77	1	0
Afu_591-12	2	4.63039e-78	1	0
Afu_942-09	2	4.29229e-78	1	0
AFUG_031815-1869	1	1	1.18617e-76	0
AFUG_082015-1200	1	1	9.99321e-77	0
AFUG_100413-0667	1	1	3.26387e-79	0
AP65	2	5.84622e-82	1	0
ATCC_204305	1	1	3.37991e-74	0
ATCC_46645	2	9.2754e-81	1	0
AZTEC_10_245	1	1	6.91023e-57	0
AZTEC_11_1066	1	1	1.73134e-73	0
AZTEC_12_128	1	1	1.48797e-71	0
AZTEC_13_751	1	1	4.69799e-71	0
AZTEC_14_484	1	1	2.73188e-76	0
AZTEC_17_234	1	1	1.08302e-73	0
AZTEC_18_233	1	1	5.85063e-79	0
AZTEC_2_251	1	1	3.47307e-77	0
AZTEC_3_226	1	1	4.57595e-74	0
AZTEC_4_250	1	1	5.65336e-74	0
AZTEC_5_223	1	1	6.24759e-72	0
AZTEC_6_232	1	1	2.90686e-77	0
AZTEC_7_225	1	1	1.58034e-74	0
AZTEC_8_224	1	1	2.63937e-70	0
AZTEC_9_222	1	1	1.14416e-74	0
B5224	1	1	2.08494e-75	0
B5257	1	1	1.73744e-77	0
B5258	1	1	3.5943e-77	0
B5259	1	1	4.86457e-77	0
B5269	1	1	2.58708e-67	0
B5288	1	1	4.81049e-76	0
B5289	1	1	4.70413e-70	0
B5460	1	1	1.09092e-81	0
B5461	1	1	6.28154e-78	0
B5852	1	1	3.56325e-75	0
B5854	1	1	2.61772e-75	0
B5856	1	1	2.48125e-75	0
B5859	2	5.88554e-52	1	0
B5863	1	1	3.53711e-75	0
B5866	1	1	2.92155e-75	0
B5868	1	1	2.60987e-75	0
B5960	1	1	2.1872e-75	0
B6069	1	1	5.59621e-84	0
B6074	1	1	6.53118e-84	0
B6078	1	1	5.57103e-84	0
B6079	1	1	5.24068e-84	0
B6081	1	1	6.4771e-84	0
B6892	1	1	3.35275e-76	0
B6893	1	1	1.39451e-75	0
B6894	1	1	1.16769e-75	0
B72911	1	1	7.13929e-76	0
B7444	1	1	1.18222e-69	0
B7518	1	1	6.74523e-68	0
B7586	1	1	1.22348e-73	0
B7594	1	1	1.21307e-60	0
CEA10	1	1	1.17697e-82	0
CF098	1	1	1.97849e-67	0
CF337	1	1	4.79314e-81	0
CM2141	2	3.16578e-46	1	0
CM237	1	1	1.84733e-71	0
CM2495	3	0	0	1
CM2730	3	0	0	1
CM2733	3	0	0	1
CM3248	1	1	3.88442e-78	0
CM3249	3	0	0	1
CM3249b	3	0	0	1
CM3262	3	0	0	1
CM3720	3	0	0	1
CM4602	3	0	0	1
CM4946	3	0	0	1
CM5419	2	1.47585e-42	1	0
CM5757	1	1	1.28449e-75	0
CM6458	1	1	5.58934e-72	0
CM7510	1	1	9.54489e-62	0
CM7555	1	1	8.1074e-71	0
CM7560	3	0	0	1
CM7632	1	1	3.96153e-67	0
A_fum_COH_371	1	1	1.13789e-78	0
A_fum_COH_400	1	1	1.68562e-83	0
A_fum_COH_694	1	1	2.80448e-69	0
A_fum_COH_762	1	1	2.51306e-75	0
A_fum_COH_880	1	1	6.30041e-70	0
A_fum_COH_885	1	1	1.78683e-70	0
A_fum_COH_913	1	1	6.21841e-75	0
D17	1	1	4.52123e-70	0
F11628	2	8.31452e-85	1	0
F12041	2	7.7246e-86	1	0
F12219	1	1	3.95173e-82	0
F12636	2	7.72489e-83	1	0
F12865	2	8.08931e-85	1	0
F13535	2	7.08782e-86	1	0
F13619	2	3.14019e-72	1	0
F13952	2	7.9022e-86	1	0
F14403	1	1	3.21824e-81	0
F14513G	2	6.71351e-86	1	0
F14532	2	1.45935e-82	1	0
F14946G	1	1	1.65491e-70	0
F15390	2	1.80026e-82	1	0
F15767	1	1	1.04442e-79	0
F15927	3	0	0	1
F16134	1	1	5.95195e-83	0
F16216	2	3.26501e-84	1	0
F16311	1	1	1.20204e-72	0
F17582	2	1.52205e-81	1	0
F17729	1	1	1.75809e-70	0
F17729W	1	1	1.89829e-70	0
F17764	1	1	1.88116e-81	0
F18085	1	1	1.29153e-72	0
F18149	1	1	3.0547e-70	0
F18304	1	1	3.46099e-67	0
F18329	1	1	2.09277e-70	0
F20063	1	1	4.92506e-76	0
F20140	1	1	8.8283e-83	0
F21572	2	2.36427e-84	1	0
F21732	1	1	1.22966e-76	0
F21857	1	1	1.12119e-66	0
F4S1B	1	1	2.06193e-69	0
F5211G	2	4.39441e-84	1	0
F7763	1	1	3.13013e-71	0
IFM_55369	1	1	3.45616e-72	0
IFM_58026	1	1	9.56313e-82	0
IFM_58401	1	1	3.1429e-73	0
IFM_59056	1	1	1.32032e-75	0
IFM_59073	1	1	7.88018e-75	0
IFM_59355-1	1	1	3.44491e-72	0
IFM_59355-2	1	1	3.49741e-72	0
IFM_59356-1	1	1	3.21716e-72	0
IFM_59356-2	1	1	3.71472e-72	0
IFM_59359	1	1	2.95025e-73	0
IFM_59361	1	1	1.62032e-74	0
IFM_59361-1	1	1	1.58382e-74	0
IFM_59361-2	1	1	1.4201e-74	0
IFM_59777	1	1	2.91676e-72	0
IFM_60237	1	1	2.43905e-74	0
IFM_60514	1	1	3.38644e-79	0
IFM_61118	1	1	5.72192e-77	0
IFM_61407	1	1	1.93891e-80	0
IFM_61578	1	1	1.39709e-79	0
IFM_61610	1	1	9.34919e-74	0
IFM_62516	1	1	1.56082e-68	0
ISSF_21	1	1	5.55243e-74	0
JN10	1	1	2.31524e-73	0
LMB-35Aa	3	0	0	1
M5960-D	1	1	1.92047e-78	0
A_fum_Mg18_1	1	1	5.15234e-75	0
MO54056EXP	1	1	9.06805e-74	0
MO68507EXP	1	1	2.21013e-55	0
MO69250EXP	1	1	4.29735e-79	0
MO76959EXP	1	1	4.21988e-79	0
MO78722EXP	1	1	9.82687e-72	0
MO79587EXP	3	0	0	1
MO91298SB	1	1	4.04877e-76	0
A_fum_Moose_3_1_2	1	1	2.75593e-77	0
NCPF-7811	2	8.35282e-85	1	0
NCPF-7816	2	4.90015e-82	1	0
NCPF-7820	1	1	8.43306e-75	0
NCPF-7822	1	1	2.18271e-71	0
A_fum_Oryx_1	1	1	1.37893e-80	0
RSF2S8	2	7.39932e-13	1	0
SF1S5	2	1.58286e-84	1	0
SF1S6	1	1	1.80006e-60	0
SF2S6	1	1	1.11374e-78	0
SF2S9	1	1	2.61959e-71	0
SF3S1	1	1	4.13877e-70	0
SF3S10	1	1	3.95318e-70	0
TP32	3	0	0	1
W72310	3	0	0	1
