## Supplemental Table S4 for "Combined Pan-, Population-, and Phylo-Genomic Analysis of *Aspergillus fumigatus* Reveals Population Structure and Lineage-Specific Diversity"

### Sheet: Sheet1
strain	clade_assignment	prob_clade_1	prob_clade_2	prob_clade_3
08-12-12-13	2	1e-06	0.999999	0
08-19-02-10	2	0.093641	0.906359	0
08-19-02-30	1	0.998381	1e-06	0.001618
08-19-02-46	2	0.051113	0.948887	0
08-19-02-61	2	0.055648	0.944352	0
08-31-08-91	2	0.02896	0.971039	0
08-36-03-25	2	1e-06	0.999999	0
09-7500806	1	0.999999	1e-06	0
10-01-02-27	2	0.152166	0.847833	0
A_fum_117535A-1.1	1	0.999999	1e-06	0
12-7504462	1	0.999999	1e-06	0
12-7504652	2	1e-06	0.999999	0
12-7505054	2	1e-06	0.999999	0
12-7505220	2	0.298457	0.701542	0
12-7505446	2	0.057794	0.942206	1e-06
1F1SW_F4	1	0.999999	1e-06	0
A_fum_84-NIH	1	0.999999	1e-06	0
A1159	2	1e-06	0.999999	1e-06
A1163	1	0.999999	1e-06	0
Af-M1509-D	1	0.999999	1e-06	0
AF100-1_11	1	0.999999	1e-06	1e-06
AF100-1_14	1	0.999999	1e-06	0
AF100-1_15	1	0.999999	1e-06	0
AF100-1_18	1	0.999999	1e-06	1e-06
AF100-1_20_OE	1	0.999999	1e-06	0
AF100-1_24	1	0.999999	1e-06	0
AF100-1_3	1	0.999999	1e-06	0
AF100-1_4	1	0.999999	1e-06	1e-06
AF100-1_8	1	0.999999	1e-06	1e-06
AF100-10_5	1	0.999999	1e-06	0
AF100-10A	1	0.999999	1e-06	0
AF100-10B	1	0.999999	1e-06	0
AF100-10C	1	0.999999	1e-06	0
AF100-11_3	1	0.999999	1e-06	0
AF100-11A	1	0.999999	1e-06	0
AF100-11B	1	0.999999	1e-06	0
AF100-11C	1	0.999999	1e-06	0
AF100-12_10	1	0.999999	1e-06	0
AF100-12_13	1	0.999999	1e-06	0
AF100-12_17	1	0.999999	1e-06	0
AF100-12_18	1	0.999999	1e-06	0
AF100-12_2	1	0.999999	1e-06	0
AF100-12_21	1	0.999999	1e-06	0
AF100-12_23	1	0.999999	1e-06	0
AF100-12_24	1	0.96386	0.03614	0
AF100-12_25	1	0.999999	1e-06	0
AF100-12_26	1	0.962147	0.037852	0
AF100-12_27	1	0.999999	1e-06	0
AF100-12_2W	1	0.999999	1e-06	0
AF100-12_3	1	0.999999	1e-06	0
AF100-12_32	1	0.999999	1e-06	0
AF100-12_35	1	0.999999	1e-06	0
AF100-12_37	1	0.999999	1e-06	0
AF100-12_38	1	0.999999	1e-06	0
AF100-12_39	1	0.999999	1e-06	0
AF100-12_3G	1	0.999999	1e-06	0
AF100-12_4	1	0.999999	1e-06	0
AF100-12_40	1	0.999999	1e-06	0
AF100-12_42	1	0.999999	1e-06	0
AF100-12_43	1	0.999999	1e-06	0
AF100-12_5	1	0.999999	1e-06	0
AF100-12_7	1	0.999999	1e-06	0
AF100-12_7G	1	0.999999	1e-06	0
AF100-12_8	1	0.999999	1e-06	0
AF100-12_9	1	0.999999	1e-06	0
AF100-2B	1	0.999999	1e-06	0
AF100-3B	1	0.999999	1e-06	0
AF100-4B	1	0.999999	1e-06	0
AF100-5B	1	0.999999	1e-06	0
AF100-6B	1	0.999999	1e-06	0
AF100-7B	1	0.999999	1e-06	0
AF100-8B	1	0.999999	1e-06	0
AF100-9B	1	0.999999	1e-06	0
AF106-6_2	1	0.999999	1e-06	0
AF106-6_3	1	0.999999	1e-06	0
AF106-6_5	1	0.919447	0.080553	0
AF106-6_9	1	0.999999	1e-06	0
AF210	2	1e-06	0.999999	0
AF293	1	0.812018	0.034992	0.15299
AF300	1	0.999999	1e-06	0
AF41	1	0.999999	1e-06	0
Af65	2	1e-06	0.999999	0
AF72	1	0.999999	1e-06	0
AF90	1	0.978342	0.021658	0
A_fum_AFIS_13708_CDC_14	1	0.999999	1e-06	0
A_fum_AFIS_1435_CDC_6	1	0.999999	1e-06	0
A_fum_AFIS_2101_CDC_1	1	0.999999	1e-06	0
A_fum_AFIS_2302_CDC_18	1	0.999999	1e-06	0
A_fum_AFIS_23107_CDC_12	1	0.999999	1e-06	0
Afu_1042-09	2	1e-06	0.999999	0
Afu_124-E11	2	1e-06	0.999999	0
Afu_166-E11	2	1e-06	0.999999	0
Afu_218-E11	2	1e-06	0.999999	0
Afu_257-E11	2	1e-06	0.999999	0
Afu_343-P-11	2	1e-06	0.999999	0
Afu_591-12	2	1e-06	0.999999	0
Afu_942-09	2	1e-06	0.999999	0
AFUG_031815-1869	1	0.999999	1e-06	0
AFUG_082015-1200	1	0.999999	1e-06	0
AFUG_100413-0667	1	0.999999	1e-06	0
AP65	2	1e-06	0.999999	0
ATCC_204305	1	0.999999	1e-06	0
ATCC_46645	2	1e-06	0.999999	0
AZTEC_10_245	1	0.916539	0.08346	0
AZTEC_11_1066	1	0.999999	1e-06	0
AZTEC_12_128	1	0.986376	0.013624	0
AZTEC_13_751	1	0.983337	0.012984	0.003679
AZTEC_14_484	1	0.999999	1e-06	0
AZTEC_17_234	1	0.999999	1e-06	0
AZTEC_18_233	1	0.999999	1e-06	0
AZTEC_2_251	1	0.999999	1e-06	0
AZTEC_3_226	1	0.999999	1e-06	0
AZTEC_4_250	1	0.999999	1e-06	0
AZTEC_5_223	1	0.999999	1e-06	0
AZTEC_6_232	1	0.999999	1e-06	0
AZTEC_7_225	1	0.999999	1e-06	0
AZTEC_8_224	1	0.999999	1e-06	0
AZTEC_9_222	1	0.999999	1e-06	0
B5224	1	0.999999	1e-06	0
B5257	1	0.999999	1e-06	0
B5258	1	0.999999	1e-06	0
B5259	1	0.999999	1e-06	0
B5269	1	0.98306	0.016939	0
B5288	1	0.999999	1e-06	0
B5289	1	0.999999	1e-06	0
B5460	1	0.999999	1e-06	0
B5461	1	0.999999	1e-06	0
B5852	1	0.999999	1e-06	0
B5854	1	0.999999	1e-06	0
B5856	1	0.999999	1e-06	0
B5859	2	0.093003	0.906996	1e-06
B5863	1	0.999999	1e-06	0
B5866	1	0.999999	1e-06	0
B5868	1	0.999999	1e-06	0
B5960	1	0.999999	1e-06	0
B6069	1	0.999999	1e-06	0
B6074	1	0.999999	1e-06	0
B6078	1	0.999999	1e-06	0
B6079	1	0.999999	1e-06	0
B6081	1	0.999999	1e-06	0
B6892	1	0.999999	1e-06	0
B6893	1	0.999999	1e-06	0
B6894	1	0.999999	1e-06	0
B72911	1	0.999999	1e-06	0
B7444	1	0.976413	0.023586	0
B7518	1	0.999999	1e-06	0
B7586	1	0.999999	1e-06	0
B7594	1	0.926734	0.073266	0
CEA10	1	0.999999	1e-06	0
CF098	1	0.812468	0.034501	0.153031
CF337	1	0.999999	1e-06	0
CM2141	2	0.124943	0.875056	1e-06
CM237	1	0.999999	1e-06	0
CM2495	3	1e-06	1e-06	0.999999
CM2730	3	0	0	0.999999
CM2733	3	0	0	0.999999
CM3248	1	0.999999	1e-06	0
CM3249	3	0	0	0.999999
CM3249b	3	0	0	0.999999
CM3262	3	0	0	0.999999
CM3720	3	0	0	0.999999
CM4602	3	0	0	0.999999
CM4946	3	0	0	0.999999
CM5419	2	0.139079	0.860921	1e-06
CM5757	1	0.999999	1e-06	0
CM6458	1	0.98905	0.010949	0
CM7510	1	0.913666	0.086333	0
CM7555	1	0.999999	1e-06	1e-06
CM7560	3	1e-06	1e-06	0.999999
CM7632	1	0.805103	0.037816	0.157081
A_fum_COH_371	1	0.999999	1e-06	0
A_fum_COH_400	1	0.999999	1e-06	0
A_fum_COH_694	1	0.999999	1e-06	0
A_fum_COH_762	1	0.999999	1e-06	0
A_fum_COH_880	1	0.985387	0.014613	0
A_fum_COH_885	1	0.999999	1e-06	0
A_fum_COH_913	1	0.999999	1e-06	0
D17	1	0.999999	1e-06	0
F11628	2	1e-06	0.999999	0
F12041	2	1e-06	0.999999	0
F12219	1	0.999999	1e-06	0
F12636	2	1e-06	0.999999	0
F12865	2	1e-06	0.999999	0
F13535	2	1e-06	0.999999	0
F13619	2	1e-06	0.999999	0
F13952	2	1e-06	0.999999	0
F14403	1	0.999999	1e-06	0
F14513G	2	1e-06	0.999999	0
F14532	2	1e-06	0.999999	0
F14946G	1	0.999999	1e-06	0
F15390	2	1e-06	0.999999	0
F15767	1	0.999999	1e-06	0
F15927	3	0	0	0.999999
F16134	1	0.999999	1e-06	0
F16216	2	1e-06	0.999999	0
F16311	1	0.999999	1e-06	0
F17582	2	1e-06	0.999999	0
F17729	1	0.999999	1e-06	0
F17729W	1	0.999999	1e-06	0
F17764	1	0.999999	1e-06	0
F18085	1	0.999999	1e-06	0
F18149	1	0.981182	0.018818	0
F18304	1	0.809874	0.036618	0.153508
F18329	1	0.999999	1e-06	0
F20063	1	0.999999	1e-06	0
F20140	1	0.999999	1e-06	0
F21572	2	1e-06	0.999999	0
F21732	1	0.999999	1e-06	0
F21857	1	0.972834	0.027166	0
F4S1B	1	0.999999	1e-06	0
F5211G	2	1e-06	0.999999	0
F7763	1	0.822984	0.016727	0.160289
IFM_55369	1	0.999999	1e-06	0
IFM_58026	1	0.999999	1e-06	0
IFM_58401	1	0.995661	0.004339	0
IFM_59056	1	0.999999	1e-06	0
IFM_59073	1	0.999999	1e-06	0
IFM_59355-1	1	0.999999	1e-06	0
IFM_59355-2	1	0.999999	1e-06	0
IFM_59356-1	1	0.999999	1e-06	0
IFM_59356-2	1	0.999999	1e-06	0
IFM_59359	1	0.999999	1e-06	0
IFM_59361	1	0.999999	1e-06	0
IFM_59361-1	1	0.999999	1e-06	0
IFM_59361-2	1	0.999999	1e-06	0
IFM_59777	1	0.999999	1e-06	0
IFM_60237	1	0.999999	1e-06	0
IFM_60514	1	0.999999	1e-06	0
IFM_61118	1	0.990637	0.009363	0
IFM_61407	1	0.999999	1e-06	0
IFM_61578	1	0.999999	1e-06	0
IFM_61610	1	0.999999	1e-06	0
IFM_62516	1	0.967101	0.024072	0.008827
ISSF_21	1	0.999999	1e-06	0
JN10	1	0.999999	1e-06	0
LMB-35Aa	3	1e-06	0	0.999999
M5960-D	1	0.999999	1e-06	0
A_fum_Mg18_1	1	0.999999	1e-06	0
MO54056EXP	1	0.999999	1e-06	1e-06
MO68507EXP	1	0.874624	0.111114	0.014262
MO69250EXP	1	0.999999	1e-06	0
MO76959EXP	1	0.999999	1e-06	0
MO78722EXP	1	0.999999	1e-06	0
MO79587EXP	3	0	0	0.999999
MO91298SB	1	0.999999	1e-06	0
A_fum_Moose_3_1_2	1	0.999042	1e-06	0.000958
NCPF-7811	2	1e-06	0.999999	0
NCPF-7816	2	1e-06	0.999999	0
NCPF-7820	1	0.999999	1e-06	0
NCPF-7822	1	0.979452	0.020547	0
A_fum_Oryx_1	1	0.999999	1e-06	0
RSF2S8	2	0.416723	0.583277	0
SF1S5	2	1e-06	0.999999	0
SF1S6	1	0.945694	0.054305	0
SF2S6	1	0.999999	1e-06	0
SF2S9	1	0.999999	1e-06	0
SF3S1	1	0.999999	1e-06	0
SF3S10	1	0.999999	1e-06	0
TP32	3	0.081485	1e-06	0.918514
W72310	3	0	0	0.999999
