## Supplemental Table S5 for "Combined Pan-, Population-, and Phylo-Genomic Analysis of *Aspergillus fumigatus* Reveals Population Structure and Lineage-Specific Diversity"

### Sheet: Clade1_substructure_DAPC
strain	clade_assignment	prob. sub-clade1.1	prob. sub-clade1.2	prob. sub-clade1.3	prob. sub-clade1.4	prob. sub-clade1.5
08-19-02-30	4	2.12e-131	3.45e-13	2.07e-05	0.999979	1.85e-15
09-7500806	4	1.57e-91	7.64e-08	0.0422449	0.957755	1.08e-11
A_fum_117535A-1.1	2	3.55e-107	0.999885	0.000114603	5.27e-10	4.35e-16
12-7504462	4	5.88e-99	2.36e-14	1.35e-06	0.999999	1.53e-13
1F1SW_F4	2	2.22e-124	1	9.73e-12	5.33e-18	5.19e-16
A_fum_84-NIH	5	1.78e-100	7.58e-09	2.96e-07	1.04e-06	0.999999
A1163	3	1.52e-115	1.92e-09	1	1.21e-08	1.57e-16
AF100-10A	4	6.82e-113	1.8e-13	1.46e-06	0.999999	9.43e-15
AF100-10B	4	2.17e-113	1.26e-13	1.18e-06	0.999999	8.35e-15
AF100-10C	4	4.58e-113	1.49e-13	1.27e-06	0.999999	8.17e-15
AF100-10_5	2	4.95e-124	1	9.55e-12	5.42e-18	5.46e-16
AF100-11A	3	9.73e-102	7.61e-10	0.999968	3.18e-05	5.32e-15
AF100-11B	3	7.46e-102	8.5e-10	0.999969	3.14e-05	4.8e-15
AF100-11C	3	8.89e-102	8.4e-10	0.999969	3.12e-05	4.71e-15
AF100-11_3	2	3.89e-124	1	9.05e-12	5.04e-18	4.86e-16
AF100-12_10	4	1.86e-100	3.33e-10	0.0110725	0.988927	5.28e-11
AF100-12_13	4	6.57e-113	1.58e-13	1.34e-06	0.999999	8.66e-15
AF100-12_17	5	1.78e-106	1.88e-08	5.08e-07	0.00459259	0.995407
AF100-12_18	4	2.19e-100	3.48e-10	0.0114802	0.98852	5.26e-11
AF100-12_2	4	6.02e-94	4.55e-10	0.0472944	0.952706	2.43e-11
AF100-12_21	5	1.32e-106	1.52e-08	4.05e-07	0.00373933	0.99626
AF100-12_23	2	2.84e-124	1	8.59e-12	4.52e-18	4.33e-16
AF100-12_24	4	1.46e-106	4.65e-12	1.46e-06	0.999999	3.13e-09
AF100-12_25	2	2.03e-123	1	8.79e-12	4.45e-18	4.74e-16
AF100-12_26	4	3.64e-106	2.86e-12	1.16e-06	0.999999	3.08e-09
AF100-12_27	5	1.1e-106	1.51e-08	3.95e-07	0.00360844	0.996391
AF100-12_2W	4	1.33e-100	3.26e-10	0.0111579	0.988842	5.42e-11
AF100-12_3	4	2.98e-113	1.34e-13	1.22e-06	0.999999	8.42e-15
AF100-12_32	4	2.07e-113	1.31e-13	1.21e-06	0.999999	8.06e-15
AF100-12_35	4	1.48e-100	3.3e-10	0.0113081	0.988692	5.44e-11
AF100-12_37	3	1.92e-104	0.000448251	0.986148	0.0131131	0.000290234
AF100-12_38	4	3.84e-113	1.51e-13	1.32e-06	0.999999	8.07e-15
AF100-12_39	4	8.09e-113	1.71e-13	1.44e-06	0.999999	9.01e-15
AF100-12_3G	4	1.54e-102	3.37e-08	0.000947311	0.999053	1.24e-07
AF100-12_4	4	3.2e-113	1.31e-13	1.2e-06	0.999999	7.75e-15
AF100-12_40	2	2.6e-124	1	9.97e-12	6.03e-18	5.92e-16
AF100-12_42	2	1.12e-124	1	8.04e-12	4.4e-18	3.66e-16
AF100-12_43	2	2.54e-124	1	9.78e-12	5.57e-18	5.22e-16
AF100-12_5	3	7.52e-97	7.07e-08	0.780982	0.219017	3.24e-10
AF100-12_7	4	2.3e-113	1.29e-13	1.22e-06	0.999999	8.48e-15
AF100-12_7G	3	4.57e-63	9.34e-10	0.999958	4.22e-05	5.48e-14
AF100-12_8	5	3.32e-106	1.67e-08	4.52e-07	0.00406481	0.995935
AF100-12_9	2	1.67e-124	1	7.56e-12	3.93e-18	3.3e-16
AF100-1_11	4	1.58e-127	1.16e-12	0.000410011	0.99959	1.23e-15
AF100-1_14	3	8.99e-104	5.84e-10	0.831743	0.168257	5.2e-12
AF100-1_15	3	9.02e-98	1.14e-07	0.999961	3.89e-05	2.88e-12
AF100-1_18	4	1.17e-127	1.12e-12	0.000376865	0.999623	1.29e-15
AF100-1_20_OE	5	5.87e-109	3.36e-11	1.94e-14	2.49e-14	1
AF100-1_24	4	3.75e-101	2.98e-09	0.000651852	0.999348	1.33e-10
AF100-1_3	3	3.11e-105	2.53e-09	0.881128	0.118872	6.41e-12
AF100-1_4	4	1.46e-127	1.16e-12	0.000399236	0.999601	1.34e-15
AF100-1_8	4	9.83e-128	1.06e-12	0.000378974	0.999621	1.27e-15
AF100-2B	3	8.65e-98	1.18e-07	0.99996	3.98e-05	2.81e-12
AF100-3B	4	2.45e-113	1.3e-13	1.19e-06	0.999999	7.43e-15
AF100-4B	4	1.84e-113	1.26e-13	1.18e-06	0.999999	7.76e-15
AF100-5B	4	1.73e-113	1.23e-13	1.16e-06	0.999999	7.67e-15
AF100-6B	4	2.28e-113	1.2e-13	1.16e-06	0.999999	7.4e-15
AF100-7B	2	8.32e-116	1	4.57e-07	2.27e-13	4.06e-13
AF100-8B	2	1.16e-124	1	8.32e-12	4.44e-18	4.2e-16
AF100-9B	2	1.46e-124	1	7.98e-12	4.19e-18	3.66e-16
AF106-6_2	4	6.23e-94	4.67e-10	0.0468824	0.953118	2.32e-11
AF106-6_3	4	5.16e-113	1.47e-13	1.3e-06	0.999999	8.53e-15
AF106-6_5	3	1.97e-107	1.09e-07	0.999925	7.5e-05	3.37e-15
AF106-6_9	4	2.01e-112	1.48e-13	1.36e-06	0.999999	9.02e-15
AF293	1	1	6.63e-134	1.35e-126	5.48e-129	5.37e-132
AF300	2	1.57e-114	1	1.65e-09	5.04e-14	1.09e-11
AF41	3	3.13e-114	7.05e-09	0.999999	6.13e-07	5.52e-11
AF72	3	2.23e-114	6.91e-09	0.999999	6.24e-07	6.33e-11
AF90	3	8.06e-107	0.300702	0.666636	0.0326326	2.89e-05
A_fum_AFIS_13708_CDC_14	3	8.83e-104	1.65e-05	0.971201	0.028783	1.12e-09
A_fum_AFIS_1435_CDC_6	2	7.92e-111	0.997056	4.43e-07	1.19e-09	0.00294328
A_fum_AFIS_2101_CDC_1	2	1.62e-119	1	5.15e-08	2.23e-10	7.46e-10
A_fum_AFIS_2302_CDC_18	4	8.33e-105	4.35e-12	3.69e-05	0.999963	1.12e-11
A_fum_AFIS_23107_CDC_12	4	3.13e-105	1.19e-12	0.00108103	0.998919	1.2e-13
AFUG_031815-1869	2	2.98e-109	0.999935	6.53e-05	3.91e-10	1.53e-10
AFUG_082015-1200	2	2.1e-109	0.999937	6.3e-05	3.84e-10	1.41e-10
AFUG_100413-0667	3	3.01e-98	2.51e-08	0.996199	0.00380108	1.54e-10
ATCC_204305	4	2.17e-98	2.75e-14	2.71e-05	0.999973	6.41e-13
AZTEC_10_245	5	6.16e-105	0.0084251	6.77e-08	3.72e-09	0.991575
AZTEC_11_1066	4	4.43e-98	6.33e-15	5.74e-07	0.999999	2.94e-13
AZTEC_12_128	3	6.69e-104	5.66e-05	0.834531	0.165412	2.51e-07
AZTEC_13_751	4	4.49e-96	4.83e-10	0.016813	0.983187	3.01e-10
AZTEC_14_484	2	2.48e-113	0.999948	5.08e-05	6.88e-07	1.29e-07
AZTEC_17_234	4	1.9e-106	2.33e-08	0.000311146	0.999689	2.65e-09
AZTEC_18_233	2	5.14e-119	1	7.63e-10	5.92e-15	1.44e-12
AZTEC_2_251	3	5.3e-102	3.52e-09	0.947188	0.0528124	1.06e-10
AZTEC_3_226	2	2.53e-115	1	9.91e-10	1.24e-13	3.06e-10
AZTEC_4_250	2	8.81e-115	1	1.01e-09	1.34e-13	3.42e-10
AZTEC_5_223	4	1.11e-110	4.45e-12	0.00265587	0.997344	5.72e-14
AZTEC_6_232	4	1.39e-105	1.46e-10	8.9e-05	0.999911	9.25e-11
AZTEC_7_225	4	5.32e-90	1.11e-06	0.000551765	0.999447	3.7e-08
AZTEC_8_224	4	6.54e-104	9.06e-17	6.3e-08	1	9.91e-15
AZTEC_9_222	4	1.21e-102	3.65e-08	0.000971774	0.999028	1.16e-07
Af-M1509-D	3	9.83e-105	2.21e-07	0.999986	1.34e-05	7.53e-12
B5224	4	4.83e-102	1.82e-12	9.31e-06	0.999991	1.73e-14
B5257	3	6.14e-114	2.16e-09	1	2.4e-07	3.3e-17
B5258	3	4.54e-113	2.03e-09	1	2.21e-07	3.62e-17
B5259	3	3.92e-102	1.87e-06	0.99804	0.00195844	7.89e-10
B5269	4	8.67e-106	4.54e-15	4.47e-07	1	9.24e-14
B5288	2	1.46e-109	0.999991	9.38e-06	1.41e-10	5.29e-14
B5289	4	7.41e-94	7.48e-16	1.75e-07	1	5.14e-15
B5460	3	5.84e-111	5.97e-10	1	9.89e-08	7.95e-17
B5461	4	3.19e-106	1.39e-14	2.68e-05	0.999973	5.67e-13
B5852	5	3.08e-116	5.7e-20	1.82e-16	3.96e-18	1
B5854	5	2.42e-116	4.86e-20	1.65e-16	3.78e-18	1
B5856	5	2.82e-116	5.55e-20	1.84e-16	4.1e-18	1
B5863	5	4.03e-116	4.45e-20	1.59e-16	3.69e-18	1
B5866	5	6.29e-116	4.4e-20	1.53e-16	3.61e-18	1
B5868	5	3.18e-116	4.69e-20	1.68e-16	3.72e-18	1
B5960	5	9.77e-118	5.5e-20	1.55e-16	4.09e-18	1
B6069	3	1.73e-112	6.46e-11	1	1.14e-08	1.21e-16
B6074	3	1.27e-112	6.46e-11	1	1.17e-08	1.23e-16
B6078	3	1.32e-112	6.33e-11	1	1.15e-08	1.18e-16
B6079	3	1.2e-112	6.77e-11	1	1.16e-08	1.17e-16
B6081	3	1.61e-112	6.58e-11	1	1.21e-08	1.2e-16
B6892	4	1.82e-113	1.23e-13	1.18e-06	0.999999	8.02e-15
B6893	2	4.03e-114	1	1.58e-08	8.96e-14	2.84e-09
B6894	2	3.47e-114	1	1.61e-08	8.37e-14	2.99e-09
B72911	4	1.25e-95	3.14e-08	3.79e-05	0.999962	1.11e-11
B7444	3	1.98e-111	0.157553	0.840996	7e-06	0.00144423
B7518	4	1.71e-110	1.2e-16	6.29e-08	1	5.79e-15
B7586	2	6.16e-114	1	6.44e-09	8.91e-14	4.77e-14
B7594	5	1.52e-109	0.0132081	3.71e-08	1.21e-10	0.986792
CEA10	3	6.91e-116	1.84e-09	1	1.34e-08	1.45e-16
CF098	1	1	9.72e-134	2e-126	8.14e-129	8.22e-132
CF337	3	7.64e-108	4.76e-10	1	3.98e-08	1.8e-16
CM237	2	2.55e-106	0.99938	0.000619486	6.33e-08	2.25e-15
CM3248	3	9.08e-115	2.29e-09	1	2.06e-07	2.61e-17
CM5757	3	1.36e-108	2.11e-10	0.536493	0.463507	1.45e-12
CM6458	3	2.34e-99	0.00040316	0.584712	0.414868	1.73e-05
CM7510	3	8.06e-105	3.2e-06	0.986635	0.0133614	3.02e-10
CM7555	4	1.08e-125	2.67e-16	3.86e-08	1	1.68e-15
CM7632	1	1	1.43e-117	5.04e-111	7.64e-113	1.21e-115
A_fum_COH_371	3	1.12e-104	2.26e-09	0.998915	0.00108546	3.59e-13
A_fum_COH_400	3	2.01e-108	1.32e-09	1	2.01e-07	1.24e-16
A_fum_COH_694	5	1.46e-108	3.26e-11	1.95e-14	2.42e-14	1
A_fum_COH_762	2	2.46e-116	1	6.79e-10	4.21e-14	1.06e-09
A_fum_COH_880	2	1.18e-114	1	6.79e-09	3e-12	1.99e-07
A_fum_COH_885	5	4.71e-107	1.57e-07	2.55e-11	4.62e-13	1
A_fum_COH_913	2	2.91e-112	0.676515	1.39e-07	5.4e-10	0.323485
D17	2	9.66e-110	1	6.17e-08	2.75e-11	1.26e-16
F12219	3	2.97e-114	6.76e-09	0.999999	6.17e-07	6e-11
F14403	3	3.51e-108	0.000425458	0.999574	5.85e-08	6.78e-14
F14946G	2	1.15e-106	0.999817	0.00018289	1.25e-09	3.16e-15
F15767	3	7.2e-118	1.33e-08	0.987784	0.0122164	2.02e-13
F16134	3	1.53e-111	7.25e-10	1	7.54e-08	1.99e-16
F16311	2	1.17e-111	0.999999	6.02e-07	4.51e-11	2.15e-14
F17729	2	1.48e-106	0.999812	0.000187542	1.3e-09	3.23e-15
F17729W	2	1.55e-106	0.999811	0.000189461	1.29e-09	3.21e-15
F17764	3	1e-105	1.59e-09	0.999998	1.89e-06	4.84e-15
F18085	2	8.8e-112	0.999999	6.49e-07	5.14e-11	2.38e-14
F18149	2	6.26e-112	0.999999	7.55e-07	5.96e-11	2.46e-14
F18304	1	1	8.25e-134	1.59e-126	6.45e-129	6.61e-132
F18329	2	1.77e-110	1	6.72e-08	3.09e-11	1.33e-16
F20063	2	1.49e-108	0.999857	0.000142635	8.66e-10	7.88e-11
F20140	3	1.11e-112	5.55e-09	1	5.98e-08	1.93e-16
F21732	2	8.28e-115	1	7.48e-09	4.22e-14	2.49e-14
F21857	3	3.55e-106	0.292143	0.672596	0.0352312	3.01e-05
F4S1B	4	3.81e-96	6.12e-16	2.11e-07	1	2.22e-14
F7763	1	1	4.3e-42	4.72e-34	3.85e-31	1.91e-36
IFM_55369	4	5.46e-106	1.05e-16	6.36e-08	1	4.43e-15
IFM_58026	3	1.17e-111	8.61e-09	1	5.49e-08	9.87e-16
IFM_58401	4	3.68e-113	4.13e-10	0.0461011	0.953899	1.12e-10
IFM_59056	4	4.72e-101	8.18e-11	0.0112415	0.988759	5.98e-14
IFM_59073	4	3.69e-103	4.02e-13	0.00106374	0.998936	2.99e-12
IFM_59355-1	4	1.07e-103	1.26e-16	9.12e-08	1	5.94e-15
IFM_59355-2	4	1.57e-103	1.23e-16	8.99e-08	1	5.77e-15
IFM_59356-1	4	1.48e-103	1.24e-16	9.04e-08	1	5.55e-15
IFM_59356-2	4	1.76e-103	1.19e-16	8.56e-08	1	5.78e-15
IFM_59359	4	1.09e-116	2.62e-13	5.47e-05	0.999945	6.1e-13
IFM_59361	4	1.75e-108	7.14e-17	3.12e-08	1	8.46e-15
IFM_59361-1	4	1.1e-108	5.85e-17	2.81e-08	1	8.8e-15
IFM_59361-2	4	2.34e-108	6.31e-17	2.97e-08	1	9.11e-15
IFM_59777	4	1.34e-105	9.38e-15	3.32e-06	0.999997	7.48e-14
IFM_60237	4	1.41e-108	5.88e-17	2.94e-08	1	9.16e-15
IFM_60514	2	1.34e-115	0.999989	1.07e-05	1.5e-11	2.13e-16
IFM_61118	3	2.42e-111	1.77e-08	0.999999	1.07e-06	2.35e-15
IFM_61407	2	6.97e-112	0.583057	0.416943	1.36e-07	1.2e-13
IFM_61578	3	1.06e-110	3.82e-08	1	8.77e-08	3.2e-15
IFM_61610	3	1.96e-107	0.0321645	0.967804	3.17e-05	2.92e-10
IFM_62516	4	4.43e-106	2.47e-11	8.54e-05	0.999915	1.72e-10
ISSF_21	2	1.35e-104	1	9.67e-11	7.2e-16	1.08e-11
JN10	2	5.53e-109	0.999969	3.13e-05	2.02e-09	9.82e-09
M5960-D	3	3.69e-106	7.33e-06	0.999992	9.24e-07	2.35e-10
MO54056EXP	4	6.83e-126	8.56e-09	0.022013	0.977987	1.41e-12
MO68507EXP	4	1.53e-130	1.22e-14	3.57e-08	1	4.64e-13
MO69250EXP	3	3.15e-112	1.01e-09	0.99986	0.000139732	1.16e-14
MO76959EXP	3	3.21e-112	1.04e-09	0.999856	0.000144259	1.18e-14
MO78722EXP	2	8.65e-113	0.999996	3.74e-06	1.58e-10	4.16e-13
MO91298SB	3	3.13e-95	2.33e-09	0.688484	0.311516	2.46e-12
A_fum_Mg18_1	2	5.63e-107	0.999883	0.000117196	4.92e-10	3.86e-16
A_fum_Moose_3_1_2	4	8.09e-132	3.27e-13	2.01e-05	0.99998	1.85e-15
NCPF-7820	2	2.62e-108	0.999993	7.18e-06	3.85e-10	9.15e-08
NCPF-7822	2	1.32e-103	0.897032	0.102515	0.000453535	9.28e-10
A_fum_Oryx_1	3	8.57e-116	8.86e-05	0.999171	8.41e-05	0.000656684
SF1S6	4	5.22e-106	4.31e-13	2.25e-06	0.999998	4.15e-12
SF2S6	3	2.09e-103	0.00358731	0.996412	9.62e-07	3.95e-09
SF2S9	4	1.23e-103	4.84e-12	7.5e-07	0.999999	5.33e-11
SF3S1	2	2.47e-110	1	5.99e-08	2.64e-11	1.17e-16
SF3S10	2	3.01e-110	1	5.95e-08	2.77e-11	1.23e-16

### Sheet: Clade2_substructure_DAPC
strain	clade_assignment	prob. sub-clade2.1	prob. sub-clade2.2	prob. sub-clade2.3	prob. sub-clade2.4	prob. sub-clade2.5
08-12-12-13	1	1	2.15e-31	6.86e-12	2.15e-37	3.21e-13
08-19-02-10	5	3.41e-19	6.14e-40	0.00328007	2.15e-90	0.99672
08-19-02-46	5	1.78e-18	9.97e-39	0.00478369	3.18e-90	0.995216
08-19-02-61	5	2.3e-17	7.25e-41	0.0122067	9.5e-86	0.987793
08-31-08-91	1	0.996853	5.14e-29	0.00306228	1.37e-53	8.44e-05
08-36-03-25	1	1	1.74e-36	5.46e-12	8.06e-36	1.7e-14
10-01-02-27	1	1	1.55e-37	6.4e-19	3.24e-19	3.84e-20
12-7504652	1	1	2.21e-34	4.27e-14	8.38e-44	1.55e-18
12-7505054	1	1	2.45e-23	3.01e-16	4.31e-43	5.93e-18
12-7505220	5	2.74e-24	5.47e-39	5.03e-05	5.14e-100	0.99995
12-7505446	5	1.99e-14	8.91e-37	0.0335402	1.12e-82	0.96646
A1159	1	1	2.54e-34	4.74e-14	5.31e-44	1.67e-18
AF210	1	1	1.72e-18	4.32e-20	1.88e-40	5.24e-21
AP65	1	1	5.12e-35	2.38e-15	3.66e-45	1.04e-20
ATCC_46645	1	1	5.83e-35	3.02e-14	1.11e-38	1.04e-17
Af65	1	1	3.27e-25	3.92e-16	1.82e-43	1.91e-18
Afu_1042-09	4	3.18e-38	9.89e-99	4.19e-82	1	9.88e-86
Afu_124-E11	4	2.16e-38	6.13e-99	2.38e-82	1	5.63e-86
Afu_166-E11	4	2.15e-38	6.33e-99	2.32e-82	1	5.5e-86
Afu_218-E11	4	2.38e-38	7.23e-99	2.64e-82	1	6.23e-86
Afu_257-E11	4	2.68e-38	8.37e-99	3.1e-82	1	7.3e-86
Afu_343-P-11	4	5.3e-40	5.38e-102	1.08e-84	1	1.29e-88
Afu_591-12	4	2.36e-38	7.28e-99	2.56e-82	1	6.06e-86
Afu_942-09	4	2.41e-38	6.76e-99	2.77e-82	1	6.46e-86
B5859	3	7.57e-07	4.13e-33	0.931547	1.4e-72	0.0684525
CM2141	3	1.98e-14	1.26e-56	0.998547	6.05e-78	0.00145321
CM5419	3	6.67e-20	3.14e-54	0.956828	1.03e-94	0.0431721
F11628	2	6.53e-33	1	5.71e-49	1.08e-99	2.66e-40
F12041	2	2.95e-33	1	2.02e-49	3.89e-100	1.04e-40
F12636	1	1	1.38e-37	4.22e-16	6.55e-44	3.55e-22
F12865	2	6.41e-33	1	5.56e-49	1.02e-99	2.57e-40
F13535	2	2.41e-33	1	1.51e-49	3.22e-100	8.05e-41
F13619	1	1	3.64e-41	2.37e-08	1.43e-43	7.38e-13
F13952	2	1.85e-33	1	1.3e-49	1.96e-100	7.34e-41
F14513G	2	2.24e-33	1	1.34e-49	2.93e-100	7.13e-41
F14532	1	1	8.04e-42	5.88e-17	3.4e-36	9.08e-23
F15390	1	1	8.24e-42	5.86e-17	3.28e-36	9.02e-23
F16216	1	1	1.4e-26	9.49e-18	5.31e-36	2.96e-19
F17582	1	1	1.44e-33	1.01e-15	2.04e-37	5.78e-19
F21572	1	1	1.57e-27	4.67e-21	4.82e-36	6.07e-24
F5211G	1	1	6.08e-42	5.34e-22	1.58e-28	1.03e-27
NCPF-7811	2	5.64e-33	1	5.46e-49	6.2e-100	2.5e-40
NCPF-7816	1	1	1.06e-36	5.42e-16	2.9e-44	7.47e-22
RSF2S8	5	2.36e-13	1.26e-44	0.0163796	6.02e-67	0.98362
SF1S5	2	6.2e-29	1	1.82e-45	1.25e-93	1.2e-37
