## Supplemental Table S6 for "Combined Pan-, Population-, and Phylo-Genomic Analysis of *Aspergillus fumigatus* Reveals Population Structure and Lineage-Specific Diversity"

### Sheet: Clade1_substructure_fSTRUCTURE
strain	clade_assignment	prob. sub-clade1.1	prob. sub-clade1.2	prob. sub-clade1.3	prob. sub-clade1.4	prob. sub-clade1.5
08-19-02-30	2	1e-06	0.769646	1e-06	0.230353	1e-06
09-7500806	2	0.01013	0.592767	1e-06	0.253567	0.143535
A_fum_117535A-1.1	1	0.538718	0.3667	1e-06	0.094582	1e-06
12-7504462	2	1e-06	0.971071	1e-06	1e-06	0.028927
1F1SW_F4	1	0.999998	1e-06	1e-06	1e-06	1e-06
A_fum_84-NIH	1	0.642305	0.22367	1e-06	0.061889	0.072135
A1163	4	1e-06	1e-06	1e-06	0.999998	1e-06
AF100-10A	5	1e-06	1e-06	1e-06	1e-06	0.999998
AF100-10B	5	1e-06	1e-06	1e-06	1e-06	0.999998
AF100-10C	5	1e-06	1e-06	1e-06	1e-06	0.999998
AF100-10_5	1	0.999998	1e-06	1e-06	1e-06	1e-06
AF100-11A	4	1e-06	1e-06	1e-06	0.938995	0.061003
AF100-11B	4	1e-06	1e-06	1e-06	0.940298	0.059701
AF100-11C	4	1e-06	1e-06	1e-06	0.940651	0.059347
AF100-11_3	1	0.999998	1e-06	1e-06	1e-06	1e-06
AF100-12_10	4	0.006494	0.423627	1e-06	0.569878	1e-06
AF100-12_13	5	1e-06	1e-06	1e-06	1e-06	0.999998
AF100-12_17	1	0.678875	0.321123	1e-06	1e-06	1e-06
AF100-12_18	4	0.00511	0.421989	1e-06	0.5729	1e-06
AF100-12_2	2	0.009169	0.660425	1e-06	0.330405	1e-06
AF100-12_21	1	0.679032	0.320966	1e-06	1e-06	1e-06
AF100-12_23	1	0.999998	1e-06	1e-06	1e-06	1e-06
AF100-12_24	2	0.179788	0.781259	1e-06	1e-06	0.038952
AF100-12_25	1	0.999998	1e-06	1e-06	1e-06	1e-06
AF100-12_26	2	0.167346	0.790934	1e-06	1e-06	0.041719
AF100-12_27	1	0.678566	0.321432	1e-06	1e-06	1e-06
AF100-12_2W	4	0.004593	0.422183	1e-06	0.573222	1e-06
AF100-12_3	5	1e-06	1e-06	1e-06	1e-06	0.999998
AF100-12_32	5	1e-06	1e-06	1e-06	1e-06	0.999998
AF100-12_35	4	0.010634	0.425373	1e-06	0.563992	1e-06
AF100-12_37	1	0.701671	1e-06	1e-06	0.298327	1e-06
AF100-12_38	5	1e-06	1e-06	1e-06	1e-06	0.999998
AF100-12_39	5	1e-06	1e-06	1e-06	1e-06	0.999998
AF100-12_3G	2	0.30953	0.666701	1e-06	0.023767	1e-06
AF100-12_4	5	1e-06	1e-06	1e-06	1e-06	0.999998
AF100-12_40	1	0.999998	1e-06	1e-06	1e-06	1e-06
AF100-12_42	1	0.999998	1e-06	1e-06	1e-06	1e-06
AF100-12_43	1	0.999998	1e-06	1e-06	1e-06	1e-06
AF100-12_5	2	1e-06	0.631603	1e-06	0.368396	1e-06
AF100-12_7	5	1e-06	1e-06	1e-06	1e-06	0.999998
AF100-12_7G	4	1e-06	1e-06	1e-06	0.818667	0.181332
AF100-12_8	1	0.677782	0.322216	1e-06	1e-06	1e-06
AF100-12_9	1	0.999998	1e-06	1e-06	1e-06	1e-06
AF100-1_11	2	1e-06	0.999998	1e-06	1e-06	1e-06
AF100-1_14	4	1e-06	0.477389	1e-06	0.522609	1e-06
AF100-1_15	4	0.105073	0.158754	1e-06	0.736172	1e-06
AF100-1_18	2	1e-06	0.999998	1e-06	1e-06	1e-06
AF100-1_20_OE	1	0.999998	1e-06	1e-06	1e-06	1e-06
AF100-1_24	2	0.152426	0.805714	1e-06	0.041859	1e-06
AF100-1_3	4	0.030124	0.392226	1e-06	0.527579	0.050071
AF100-1_4	2	1e-06	0.999998	1e-06	1e-06	1e-06
AF100-1_8	2	1e-06	0.999998	1e-06	1e-06	1e-06
AF100-2B	4	0.105184	0.158669	1e-06	0.736146	1e-06
AF100-3B	5	1e-06	1e-06	1e-06	1e-06	0.999998
AF100-4B	5	1e-06	1e-06	1e-06	1e-06	0.999998
AF100-5B	5	1e-06	1e-06	1e-06	1e-06	0.999998
AF100-6B	5	1e-06	1e-06	1e-06	1e-06	0.999998
AF100-7B	1	0.999998	1e-06	1e-06	1e-06	1e-06
AF100-8B	1	0.999998	1e-06	1e-06	1e-06	1e-06
AF100-9B	1	0.999998	1e-06	1e-06	1e-06	1e-06
AF106-6_2	2	0.009628	0.660803	1e-06	0.329568	1e-06
AF106-6_3	5	1e-06	1e-06	1e-06	1e-06	0.999998
AF106-6_5	4	1e-06	0.108539	1e-06	0.891459	1e-06
AF106-6_9	5	1e-06	1e-06	1e-06	1e-06	0.999998
AF293	3	0	0	0.999998	0	0
AF300	1	0.999998	1e-06	1e-06	1e-06	1e-06
AF41	4	0.217259	1e-06	1e-06	0.782739	1e-06
AF72	4	0.218528	1e-06	1e-06	0.781471	1e-06
AF90	2	0.388022	0.555943	1e-06	0.056034	1e-06
A_fum_AFIS_13708_CDC_14	4	0.138339	0.360182	1e-06	0.501478	1e-06
A_fum_AFIS_1435_CDC_6	1	0.999998	1e-06	1e-06	1e-06	1e-06
A_fum_AFIS_2101_CDC_1	1	0.81886	0.181139	1e-06	1e-06	1e-06
A_fum_AFIS_2302_CDC_18	2	0.069158	0.825265	1e-06	0.093891	0.011684
A_fum_AFIS_23107_CDC_12	2	1e-06	0.73642	1e-06	0.263579	1e-06
AFUG_031815-1869	4	0.499562	1e-06	1e-06	0.500436	1e-06
AFUG_082015-1200	4	0.499274	1e-06	1e-06	0.500725	1e-06
AFUG_100413-0667	4	0.031102	0.171552	1e-06	0.797345	1e-06
ATCC_204305	2	1e-06	0.916834	1e-06	0.083165	1e-06
AZTEC_10_245	1	0.999998	1e-06	1e-06	1e-06	1e-06
AZTEC_11_1066	2	1e-06	0.999998	1e-06	1e-06	1e-06
AZTEC_12_128	4	0.320996	0.25611	1e-06	0.394787	0.028108
AZTEC_13_751	4	0.163377	0.306283	0.027592	0.484611	0.018137
AZTEC_14_484	1	0.682606	0.317393	1e-06	1e-06	1e-06
AZTEC_17_234	2	0.193378	0.806126	1e-06	0.000494	1e-06
AZTEC_18_233	1	0.836277	0.074662	1e-06	0.08906	1e-06
AZTEC_2_251	4	0.049462	0.407617	1e-06	0.542921	1e-06
AZTEC_3_226	1	0.999998	1e-06	1e-06	1e-06	1e-06
AZTEC_4_250	1	0.999998	1e-06	1e-06	1e-06	1e-06
AZTEC_5_223	2	1e-06	0.792132	1e-06	0.207867	1e-06
AZTEC_6_232	2	0.168008	0.653012	1e-06	0.176677	0.002303
AZTEC_7_225	2	0.187798	0.8122	1e-06	1e-06	1e-06
AZTEC_8_224	2	1e-06	0.999998	1e-06	1e-06	1e-06
AZTEC_9_222	2	0.310517	0.664065	1e-06	0.025417	1e-06
Af-M1509-D	4	0.123221	1e-06	1e-06	0.876777	1e-06
B5224	2	0.138893	0.822801	1e-06	0.038305	1e-06
B5257	4	1e-06	1e-06	1e-06	0.999998	1e-06
B5258	4	1e-06	1e-06	1e-06	0.999998	1e-06
B5259	4	0.217021	0.059069	1e-06	0.723909	1e-06
B5269	2	0.019525	0.980473	1e-06	1e-06	1e-06
B5288	1	0.688398	0.197137	1e-06	0.111506	0.002958
B5289	2	1e-06	0.999945	1e-06	1e-06	5.3e-05
B5460	4	1e-06	1e-06	1e-06	0.999998	1e-06
B5461	4	0.044567	0.465241	1e-06	0.49019	1e-06
B5852	1	0.881888	1e-06	1e-06	0.11811	1e-06
B5854	1	0.881447	1e-06	1e-06	0.118551	1e-06
B5856	1	0.881543	1e-06	1e-06	0.118455	1e-06
B5863	1	0.880184	1e-06	1e-06	0.119814	1e-06
B5866	1	0.881289	1e-06	1e-06	0.118709	1e-06
B5868	1	0.877853	1e-06	1e-06	0.122145	1e-06
B5960	1	0.880575	1e-06	1e-06	0.119423	1e-06
B6069	4	1e-06	1e-06	1e-06	0.999998	1e-06
B6074	4	1e-06	1e-06	1e-06	0.999998	1e-06
B6078	4	1e-06	1e-06	1e-06	0.999998	1e-06
B6079	4	1e-06	1e-06	1e-06	0.999998	1e-06
B6081	4	1e-06	1e-06	1e-06	0.999998	1e-06
B6892	5	1e-06	1e-06	1e-06	1e-06	0.999998
B6893	1	0.999998	1e-06	1e-06	1e-06	1e-06
B6894	1	0.999998	1e-06	1e-06	1e-06	1e-06
B72911	2	0.347606	0.642426	1e-06	0.009967	1e-06
B7444	1	0.575474	1e-06	1e-06	0.424524	1e-06
B7518	2	1e-06	0.999998	1e-06	1e-06	1e-06
B7586	1	0.999998	1e-06	1e-06	1e-06	1e-06
B7594	1	0.999998	1e-06	1e-06	1e-06	1e-06
CEA10	4	1e-06	1e-06	1e-06	0.999998	1e-06
CF098	3	0	0	0.999998	0	0
CF337	4	1e-06	1e-06	1e-06	0.999998	1e-06
CM237	1	0.666423	0.173644	1e-06	0.159932	1e-06
CM3248	4	1e-06	1e-06	1e-06	0.999998	1e-06
CM5757	2	1e-06	0.572387	1e-06	0.427612	1e-06
CM6458	2	0.378019	0.408444	1e-06	0.213536	1e-06
CM7510	4	0.068637	0.227593	1e-06	0.703756	1.3e-05
CM7555	2	1e-06	0.999998	1e-06	1e-06	1e-06
CM7632	3	1e-06	1e-06	0.999998	1e-06	1e-06
A_fum_COH_371	4	1e-06	0.120356	1e-06	0.879642	1e-06
A_fum_COH_400	4	1e-06	1e-06	1e-06	0.999998	1e-06
A_fum_COH_694	1	0.999998	1e-06	1e-06	1e-06	1e-06
A_fum_COH_762	1	0.999998	1e-06	1e-06	1e-06	1e-06
A_fum_COH_880	1	0.999998	1e-06	1e-06	1e-06	1e-06
A_fum_COH_885	1	0.999998	1e-06	1e-06	1e-06	1e-06
A_fum_COH_913	1	0.999998	1e-06	1e-06	1e-06	1e-06
D17	1	0.733848	0.147485	1e-06	0.118666	1e-06
F12219	4	0.218445	1e-06	1e-06	0.781553	1e-06
F14403	4	0.202545	1e-06	1e-06	0.797454	1e-06
F14946G	1	0.757809	0.085303	1e-06	0.156887	1e-06
F15767	4	1e-06	0.217456	1e-06	0.782542	1e-06
F16134	4	1e-06	1e-06	1e-06	0.999998	1e-06
F16311	1	0.784715	1e-06	1e-06	0.215284	1e-06
F17729	1	0.756108	0.085431	1e-06	0.15846	1e-06
F17729W	1	0.758204	0.085012	1e-06	0.156783	1e-06
F17764	4	0.036089	1e-06	1e-06	0.963909	1e-06
F18085	1	0.782706	1e-06	1e-06	0.217292	1e-06
F18149	1	0.779558	1e-06	1e-06	0.22044	1e-06
F18304	3	0	0	0.999998	0	0
F18329	1	0.716543	0.151278	1e-06	0.132178	1e-06
F20063	1	0.790811	1e-06	1e-06	0.209187	1e-06
F20140	4	1e-06	1e-06	1e-06	0.999998	1e-06
F21732	1	0.999998	1e-06	1e-06	1e-06	1e-06
F21857	2	0.352638	0.574678	1e-06	0.072683	1e-06
F4S1B	2	1e-06	0.999998	1e-06	1e-06	1e-06
F7763	3	1e-06	0.291634	0.708365	1e-06	1e-06
IFM_55369	2	1e-06	0.999998	1e-06	1e-06	1e-06
IFM_58026	4	1e-06	1e-06	1e-06	0.999998	1e-06
IFM_58401	4	1e-06	0.498156	1e-06	0.501843	1e-06
IFM_59056	4	1e-06	0.434992	1e-06	0.565006	1e-06
IFM_59073	2	1e-06	0.896989	1e-06	0.10301	1e-06
IFM_59355-1	2	1e-06	0.999998	1e-06	1e-06	1e-06
IFM_59355-2	2	1e-06	0.999998	1e-06	1e-06	1e-06
IFM_59356-1	2	1e-06	0.999998	1e-06	1e-06	1e-06
IFM_59356-2	2	1e-06	0.999998	1e-06	1e-06	1e-06
IFM_59359	2	1e-06	0.833238	1e-06	0.16676	1e-06
IFM_59361	2	1e-06	0.999998	1e-06	1e-06	1e-06
IFM_59361-1	2	1e-06	0.999998	1e-06	1e-06	1e-06
IFM_59361-2	2	1e-06	0.999998	1e-06	1e-06	1e-06
IFM_59777	2	1e-06	0.930263	1e-06	0.069736	1e-06
IFM_60237	2	1e-06	0.999998	1e-06	1e-06	1e-06
IFM_60514	1	0.620218	1e-06	1e-06	0.379781	1e-06
IFM_61118	4	1e-06	1e-06	1e-06	0.999998	1e-06
IFM_61407	4	0.388966	1e-06	1e-06	0.611032	1e-06
IFM_61578	4	1e-06	0.08942	1e-06	0.910579	1e-06
IFM_61610	1	0.445161	0.193672	1e-06	0.361165	1e-06
IFM_62516	2	0.079157	0.880533	1e-06	0.040309	1e-06
ISSF_21	1	0.999998	1e-06	1e-06	1e-06	1e-06
JN10	1	0.925573	1e-06	1e-06	0.074426	1e-06
M5960-D	4	0.162499	1e-06	1e-06	0.8375	1e-06
MO54056EXP	2	1e-06	0.766235	1e-06	0.233764	1e-06
MO68507EXP	2	1e-06	0.999998	1e-06	1e-06	1e-06
MO69250EXP	4	1e-06	0.050419	1e-06	0.949579	1e-06
MO76959EXP	4	1e-06	0.049478	1e-06	0.95052	1e-06
MO78722EXP	1	0.747411	0.252587	1e-06	1e-06	1e-06
MO91298SB	2	0.004895	0.595015	1e-06	0.400089	1e-06
A_fum_Mg18_1	1	0.539337	0.364257	1e-06	0.096405	1e-06
A_fum_Moose_3_1_2	2	1e-06	0.766396	1e-06	0.233603	1e-06
NCPF-7820	1	0.874302	1e-06	1e-06	0.125696	1e-06
NCPF-7822	1	0.679999	0.073715	1e-06	0.244378	0.001908
A_fum_Oryx_1	1	0.531452	1e-06	1e-06	0.468547	1e-06
SF1S6	2	0.156729	0.843269	1e-06	1e-06	1e-06
SF2S6	4	0.350036	1e-06	1e-06	0.649962	1e-06
SF2S9	2	0.048749	0.951249	1e-06	1e-06	1e-06
SF3S1	1	0.73451	0.150346	1e-06	0.115143	1e-06
SF3S10	1	0.73427	0.15037	1e-06	0.115359	1e-06

### Sheet: Clade2_substructure_fSTRUCTURE
strain	clade_assignment	prob. sub-clade2.1	prob. sub-clade2.2	prob. sub-clade2.3	prob. sub-clade2.4	prob. sub-clade2.5
08-12-12-13	3	0.103003	1e-06	0.75251	0.144485	1e-06
08-19-02-10	4	1e-06	1e-06	7e-06	0.99999	1e-06
08-19-02-46	4	1e-06	1e-06	1e-06	0.999997	1e-06
08-19-02-61	4	1e-06	1e-06	1e-06	0.999997	1e-06
08-31-08-91	3	1e-06	7e-06	0.61626	0.383731	1e-06
08-36-03-25	3	0.124419	1e-06	0.71446	0.161119	1e-06
10-01-02-27	1	0.530304	1e-06	0.43977	0.029925	1e-06
12-7504652	3	1e-06	1e-06	0.999997	1e-06	1e-06
12-7505054	3	1e-06	1e-06	0.999997	1e-06	1e-06
12-7505220	4	1e-06	1e-06	1e-06	0.999997	1e-06
12-7505446	4	1e-06	1e-06	0.188805	0.811193	1e-06
A1159	3	1e-06	1e-06	0.999996	1e-06	1e-06
AF210	3	1e-06	1e-06	0.999997	1e-06	1e-06
AP65	3	1e-06	1e-06	0.999997	1e-06	1e-06
ATCC_46645	3	1e-06	1e-06	0.999993	4e-06	1e-06
Af65	3	1e-06	1e-06	0.999997	1e-06	1e-06
Afu_1042-09	1	0.999997	1e-06	1e-06	1e-06	1e-06
Afu_124-E11	1	0.999997	1e-06	1e-06	1e-06	1e-06
Afu_166-E11	1	0.999997	1e-06	1e-06	1e-06	1e-06
Afu_218-E11	1	0.999997	1e-06	1e-06	1e-06	1e-06
Afu_257-E11	1	0.999997	1e-06	1e-06	1e-06	1e-06
Afu_343-P-11	1	0.999997	1e-06	1e-06	1e-06	1e-06
Afu_591-12	1	0.999997	1e-06	1e-06	1e-06	1e-06
Afu_942-09	1	0.999997	1e-06	1e-06	1e-06	1e-06
B5859	3	1e-06	0.454204	0.545794	1e-06	1e-06
CM2141	2	1e-06	0.999997	1e-06	1e-06	1e-06
CM5419	2	1e-06	0.999997	1e-06	1e-06	1e-06
F11628	3	1e-06	1e-06	0.999997	1e-06	1e-06
F12041	3	6e-06	1e-06	0.999992	1e-06	1e-06
F12636	3	1e-06	1e-06	0.999997	1e-06	1e-06
F12865	3	1e-06	1e-06	0.999996	1e-06	1e-06
F13535	3	3e-06	1e-06	0.999994	1e-06	1e-06
F13619	3	1e-06	0.179133	0.820865	1e-06	1e-06
F13952	3	5e-06	1e-06	0.999992	1e-06	1e-06
F14513G	3	7e-06	1e-06	0.999991	1e-06	1e-06
F14532	3	1e-06	1e-06	0.999996	1e-06	1e-06
F15390	3	1e-06	1e-06	0.999997	1e-06	1e-06
F16216	3	0.028483	1e-06	0.971514	1e-06	1e-06
F17582	3	0.000284	1e-06	0.999713	1e-06	1e-06
F21572	3	1e-06	1e-06	0.999997	1e-06	1e-06
F5211G	3	1e-06	1e-06	0.999997	1e-06	1e-06
NCPF-7811	3	7e-06	1e-06	0.999991	1e-06	1e-06
NCPF-7816	3	1e-06	1e-06	0.999997	1e-06	1e-06
RSF2S8	5	1e-06	1e-06	1e-06	1e-06	0.999997
SF1S5	3	1e-06	1e-06	0.999997	1e-06	1e-06
