## Supplemental Table S9 for "Combined Pan-, Population-, and Phylo-Genomic Analysis of *Aspergillus fumigatus* Reveals Population Structure and Lineage-Specific Diversity"

### Sheet: Table_S4
	AA3	AA4	AA7	AA8	CBM20	CBM42	CBM67	CE1	CE10	CE5	GH1	GH106	GH128	GH13	GH135	GH16	GH20	GH27	GH3	GH54	GH55	GH78	GH89	GT2_Glyco_trans_2	GT2_Glycos_transf	GT25	GT34	GT76
Clade 1	11.1 (a)	2.8 (a)	12.6 (a)	1.8 (a)	3.9 (a)	1.0 (a)	2.9 (a)	4.9 (a)	23.8 (a)	5.0 (a)	5.0 (a)	0.8 (a)	2.0 (a)	14.9 (a)	4.0 (a)	11.7 (a)	2.0 (a)	1.0 (a)	17.1 (a)	1.0 (a)	6.1 (a)	2.8 (a)	1.0 (a)	1.0 (a)	3.0 (a)	2.2 (a)	2.0 (a)	2.0 (a)
Clade 2	11.9 (b)	1.3 (b)	11.8 (b)	1.9 (a)	3.4 (b)	0.1 (b)	2.2 (b)	4.3 (b)	23.8 (a)	5.0 (a)	4.6 (b)	0.9 (a)	1.9 (a)	15.0 (a)	4.0 (a)	11.9 (a)	1.9 (a)	1.9 (b)	17.6 (b)	0.1 (b)	6.1 (a)	2.1 (b)	1.0 (a)	1.0 (a)	3.0 (a)	2.9 (b)	2.8 (b)	2.0 (a)
Clade 3	10.5 (a)	1.6 (b)	10.5 (c)	1.1 (b)	4.0 (a)	0.9 (a)	2.1 (b)	5.1 (a)	21.8 (b)	5.5 (b)	4.9 (a)	0.0 (b)	1.0 (b)	14.0 (b)	4.8 (b)	10.9 (b)	1.5 (b)	1.9 (b)	15.9 (c)	0.9 (a)	5.3 (b)	3.1 (a)	0.7 (b)	0.1 (b)	2.0 (b)	2.0 (a)	3.1 (b)	1.1 (b)
